# Completing Linnaeus’s inventory of the Swedish insect fauna: only 5,000 species left?

**DOI:** 10.1101/687392

**Authors:** Fredrik Ronquist, Mattias Forshage, Sibylle Häggqvist, Dave Karlsson, Rasmus Hovmöller, Johannes Bergsten, Kevin Holston, Tom Britton, Johan Abenius, Bengt Andersson, Peter Neerup Buhl, Carl-Cedric Coulianos, Arne Fjellberg, Carl-Axel Gertsson, Sven Hellqvist, Mathias Jaschhof, Jostein Kjærandsen, Seraina Klopfstein, Sverre Kobro, Andrew Liston, Rudolf Meier, Marc Pollet, Matthias Riedel, Jindřich Roháček, Meike Schuppenhauer, Julia Stigenberg, Ingemar Struwe, Andreas Taeger, Sven-Olof Ulefors, Oleksandr Varga, Phil Withers, Ulf Gärdenfors

## Abstract

Despite more than 250 years of taxonomic research, we still have only a vague idea about the true size and composition of the faunas and floras of the planet. Many biodiversity inventories provide limited insight because they focus on a small taxonomic subsample or a tiny geographic area. Here, we report on the size and composition of the Swedish insect fauna, thought to represent roughly half of the diversity of multicellular life in one of the largest European countries. Our results are based on more than a decade of data from the Swedish Taxonomy Initiative and its massive inventory of the country’s insect fauna, the Swedish Malaise Trap Project The fauna is considered one of the best known in the world, but the initiative has nevertheless revealed a surprising amount of hidden diversity: more than 3,000 new species (301 new to science) have been documented so far. Here, we use three independent methods to analyze the true size and composition of the fauna at the family or subfamily level: (1) assessments by experts who have been working on the most poorly known groups in the fauna; (2) estimates based on the proportion of new species discovered in the Malaise trap inventory; and (3) extrapolations based on species abundance and incidence data from the inventory. For the last method, we develop a new estimator, the combined non-parametric estimator, which we show is less sensitive to poor coverage of the species pool than other popular estimators. The three methods converge on similar estimates of the size and composition of the fauna, suggesting that it comprises around 33,000 species. Of those, 8,600 (26%) were unknown at the start of the inventory and 5,000 (15%) still await discovery. We analyze the taxonomic and ecological composition of the estimated fauna, and show that most of the new species belong to Hymenoptera and Diptera groups that are decomposers or parasitoids. Thus, current knowledge of the Swedish insect fauna is strongly biased taxonomically and ecologically, and we show that similar but even stronger biases have distorted our understanding of the fauna in the past. We analyze latitudinal gradients in the size and composition of known European insect faunas and show that several of the patterns contradict the Swedish data, presumably due to similar knowledge biases. Addressing these biases is critical in understanding insect biomes and the ecosystem services they provide. Our results emphasize the need to broaden the taxonomic scope of current insect monitoring efforts, a task that is all the more urgent as recent studies indicate a possible worldwide decline in insect faunas.
