## Supplementary material for "Completing Linnaeus’s inventory of the Swedish insect fauna: only 5,000 species left?": S3 Table

### Sheet: Blad1
Sort order	File name	Order	Analysis Taxon	Taxa included in file	Loan No	Taxonomist	Data type	Number specimens or observations
1	SMTP_Odonata_RH.xls	Odonata	Odonata	Odonata: all families	2013-24	Rasmus Hovmöller	Abundance	79
2	SMTP_Odonata_SH.xls	Odonata	Odonata	Odonata: all families	2013-10	Sibylle Häggqvist	Abundance	37
3	SMTP_Plecoptera_AG.xls	Plecoptera	Plecoptera	Plecoptera: all families	2012-17	Anders Göthberg	Abundance	3097
4	SMTP_Dermaptera_JH.xls	Dermaptera	Dermaptera	Dermaptera: all families	2013-32	Johannes Hallenbrant	Abundance	102
5	SMTP_Psocoptera.xls	Psocoptera	Psocoptera	Psocoptera: all families	2010-17	Bo W Svensson	Incidence	495
6	SMTP_Thysanoptera_Sverre_Kobro02.xls	Thysanoptera	Thysanoptera	Thysanoptera: all families	2005-02	Sverre Kobro	Abundance	1528
7	SMTP_Auchenorrhyncha.xls	Hemiptera	Auchenorrhyncha excl Delphacidae	Hemiptera: Auchenorrhyncha: Cicadidae, Cicadellidae, Ulopidae, Membracidae, Aphrophoridae, Achilidae, Caliscelidae, Cixiidae, Issidae	2006-07	Gösta Gillerfors	Abundance	2171
8	SMTP_Psylloidea_CAG.xls	Psylloidea	Psylloidea	Hemiptera: Sternorhyncha: Psylloidea	2010-18	Carl-Axel Gertsson	Incidence	85
9	SMTP_Psylloidea_CAG_2.xls	Psylloidea	Psylloidea	Hemiptera: Sternorhyncha: Psylloidea	2010-18	Carl-Axel Gertsson	Incidence	42
10	SMTP_Psylloidea_CAG_6.xls	Psylloidea	Psylloidea	Hemiptera: Sternorhyncha: Psylloidea	2010-18	Carl-Axel Gertsson	Incidence	60
11	SMTP_Psylloidea_CAG_7.xls	Psylloidea	Psylloidea	Hemiptera: Sternorhyncha: Psylloidea	2010-18	Carl-Axel Gertsson	Incidence	82
12	SMTP_Psylloidea_CAG_8.xls	Psylloidea	Psylloidea	Hemiptera: Sternorhyncha: Psylloidea	2010-18	Carl-Axel Gertsson	Incidence	31
13	SMTP_Psylloidea_CAG_9.xls	Psylloidea	Psylloidea	Hemiptera: Sternorhyncha: Psylloidea	2010-18	Carl-Axel Gertsson	Incidence	12
14	SMTP_Coleoptera.xls	Coleoptera	Coleoptera	Coleoptera: all families	2006-01	Bengt Andersson	Abundance	4629
15	SMTP_Coleoptera2.xls	Coleoptera	Coleoptera	Coleoptera: all families	2006-01	Bengt Andersson	Abundance	389
16	SMTP_Trichoptera_AG.xls	Trichoptera	Trichoptera	Trichoptera: all families	2012-17	Anders Göthberg	Abundance	3313
17	SMTP_Trichoptera_KAJ.xls	Trichoptera	Trichoptera	Trichoptera: all families	2005-09	Kjell Arne Johanson	Abundance	235
18	SMTP_Microlepidoptera_0602_ML.xls	Lepidoptera	Microlepidoptera	Lepidoptera: Micropteridoidea, Eriocranioidea, Hepialoidea, Nepticuloidea, Adeloidea, Tischerioidea, Tineoidea, Gracillarioidea, Douglasioidea, Yponomeutoidea, Gelechioidea, Tortricoidea, Schreckensteinioidea, Epermenioidea, Urodoidea, Choreutoidea, Alucitoidea, Pterophoroidea, Pyraloidea, Cossoidea	2006-02	Mats Lindeborg	Abundance	923
19	SMTP_Macrolepidoptera_0602_ML.xls	Lepidoptera	Macrolepidoptera	Lepidoptera: Zygaenoidea, Papilionoidea, Drepanoidea, Geometroidea, Lasiocampoidea, Bombycoidea, Sphingoidea, Noctuoidea	2006-02	Mats Lindeborg	Abundance	190
20	SMTP_Geometridae_C.xls	Lepidoptera	Macrolepidoptera	Lepidoptera: Geometridae	2014-39	Markus Franzén	Abundance	103
21	SMTP_Hesperiidae_C.xls	Lepidoptera	Macrolepidoptera	Lepidoptera: Hesperiidae	2014-39	Markus Franzén	Abundance	7
22	SMTP_Noctuidae_C.xls	Lepidoptera	Macrolepidoptera	Lepidoptera: Noctuidae (s lat)	2014-39	Markus Franzén	Abundance	55
23	SMTP_Papilionoidea_C.xls	Lepidoptera	Macrolepidoptera	Lepidoptera: Papilionoidea	2014-39	Markus Franzén	Abundance	66
24	SMTP_Strepsiptera_2.xls	Strepsiptera	Strepsiptera	Strepsiptera: all families	2013-25	Rasmus Hovmöller	Abundance	29
25	SMTP_Strepsiptera_1_RH.xls	Strepsiptera	Strepsiptera	Strepsiptera: all families	2007-02	Rasmus Hovmöller	Abundance	170
26	SMTP_Strepsiptera_C_MH.xls	Strepsiptera	Strepsiptera	Strepsiptera: all families	2014-18	Rasmus Hovmöller	Abundance	9
27	SMTP_Mycetophilidae_etc.xls	Diptera	Mycetophilidae+Keroplatidae	Mycetophilidae, Keroplatidae	2007-09	Jostein Kjaerandsen	Abundance	825
28	SMTP_Diadociidae_etc_JK.xls	Diptera	Small mycetophiloid families	Diadocidiidae, Mycetobiidae, Ditomyiidae, Sciarosoma	2007-09	Jostein Kjaerandsen	Abundance	34
29	SMTP_Mycetobiidae_SM.xls	Diptera	Small mycetophiloid families	Mycetobiidae	2008-21	Svante Martinsson	Abundance	6
30	SMTP_Diadocidia_SM1.xls	Diptera	Small mycetophiloid families	Diadocidiidae	2008-18	Svante Martinsson	Abundance	44
31	SMTP_Diadocidia_SM2.xls	Diptera	Small mycetophiloid families	Diadocidiidae	2009-20	Svante Martinsson	Abundance	49
32	SMTP_Ditomyiidae_SM.xls	Diptera	Small mycetophiloid families	Ditomyiidae	2008-17	Svante Martinsson	Abundance	9
33	SMTP_Dixidae_S_Martinsson.xls	Diptera	Dixidae	Dixidae	2008-15	Svante Martinsson	Abundance	11
34	SMTP_Pachyneuridae.xls	Diptera	Pachyneuridae	Pachyneuridae	2008-16	Svante Martinsson	Abundance	10
35	SMTP_Cecidomyiidae.xls	Diptera	Cecidomyiidae: Porricondylinae (s lat)	Cecidomyiidae: Porricondylinae, Winnertziinae	2010-48	Mathias Jaschhof	Incidence	366
36	SMTP_Phoridae1.xls	Diptera	Phoridae	Phoridae	2009-22	Sven-Olov Ulefors	Abundance	9186
37	SMTP_Phoridae2.xls	Diptera	Phoridae	Phoridae	2009-22	Sven-Olov Ulefors	Abundance	5713
38	SMTP_Phoridae3.xls	Diptera	Phoridae	Phoridae	2009-22	Sven-Olov Ulefors	Abundance	14272
39	SMTP_Phoridae4.xls	Diptera	Phoridae	Phoridae	2009-22	Sven-Olov Ulefors	Abundance	5482
40	SMTP_Phoridae5.xls	Diptera	Phoridae	Phoridae	2009-22	Sven-Olov Ulefors	Abundance	209
41	SMTP_Phoridae6.xls	Diptera	Phoridae	Phoridae	2009-22	Sven-Olov Ulefors	Abundance	9270
42	SMTP_Dolichopodidae_1.xls	Diptera	Dolichopodidae	Dolichopodidae	2012-01	Marc Pollet	Abundance	33776
43	SMTP_Dolichopodidae_2.xls	Diptera	Dolichopodidae	Dolichopodidae	2012-01	Marc Pollet	Abundance	9372
44	SMTP_Drosophilidae_GB.xls	Diptera	Drosophilidae	Drosophilidae	2012-04	Gerhard Bächli	Abundance	7405
45	SMTP_Sepsidae_RM.xls	Diptera	Sepsidae	Sepsidae	2010-25	Rudolf Meier	Abundance	5223
46	SMTP_Heleomyzidae1.xls	Diptera	Heleomyzidae+Odiniidae	Heleomyzidae	2011-06	Phil Withers	Abundance	4915
47	SMTP_Odiniidae_PW.xls	Diptera	Heleomyzidae+Odiniidae	Odiniidae	2011-06	Phil Withers	Abundance	6
48	SMTP_Chloropidae_EPN.xls	Diptera	Chloropidae	Chloropidae	2010-06	Emilia Nartshuk	Abundance	1419
49	SMTP_Piophilidae_PW.xls	Diptera	Piophilidae	Piophilidae	2010-46	Phil Withers	Abundance	1064
50	SMTP_Sciomyzidae.xls	Diptera	Sciomyzidae	Sciomyzidae	2010-46	Phil Withers	Abundance	1023
51	SMTP_Lonchaeidae_v2.xls	Diptera	Lonchaeidae	Lonchaeidae	2013-05	Iain MacGowan	Abundance	386
52	SMTP_Milichiidae_1.xls	Diptera	Milichiidae excl Phyllomyza	Milichiidae excl Phyllomyza	2013-17	Meike Schuppenhauer	Abundance	603
53	SMTP_Milichiidae_2.xls	Diptera	Milichiidae excl Phyllomyza	Milichiidae excl Phyllomyza	2014-01	Meike Schuppenhauer	Abundance	135
54	SMTP_Muscidae_SL.xls	Diptera	Muscidae	Muscidae	2010-45	Stephane Lebrun	Abundance	565
55	SMTP_Anthomyzidae.xls	Diptera	Anthomyzidae	Anthomyzidae	2010-03	Jindrich Rohacek	Abundance	201
56	SMTP_Anthomyzidae2_JR.xls	Diptera	Anthomyzidae	Anthomyzidae	2012-14	Jindrich Rohacek	Abundance	348
57	SMTP_Tephritoidea_JS.xls	Diptera	Tephritidae+Ulidiidae	Tephritidae, Ulidiidae	2011-11	John Smit	Abundance	495
58	SMTP_Acartophthalmidae_VN.xls	Diptera	Acartophthalmidae	Acartophthalmidae	2009-19	Viktor Nilsson Örtman	Abundance	358
59	SMTP_Lauxaniidae.xls	Diptera	Lauxaniidae	Lauxaniidae	2009-21	Viktor Nilsson Örtman	Abundance	352
60	SMTP_Trixoscelididae.xls	Diptera	Trixoscelididae	Trixoscelididae	2010-46	Phil Withers	Abundance	245
61	SMTP_Pallopteridae_PW.xls	Diptera	Pallopteridae	Pallopteridae	2010-46	Phil Withers	Abundance	231
62	SMTP_Asteiidae_PW.xls	Diptera	Asteiidae	Asteiidae	2010-46	Phil Withers	Abundance	151
63	SMTP_Syrphidae.xls	Diptera	Syrphidae	Syrphidae	2009-05	Rune Bygebjerg	Abundance	134
64	SMTP_Dryomyzidae.xls	Diptera	Dryomyzidae	Dryomyzidae	2010-46	Phil Withers	Abundance	85
65	SMTP_Dryomyzidae2.xls	Diptera	Dryomyzidae	Dryomyzidae	2010-46	Phil Withers	Abundance	91
66	SMTP_Conopidae_FOE.xls	Diptera	Conopidae	Conopidae	2012-24	Fredrik Östrand	Abundance	87
67	SMTP_Aulacigastridae.xls	Diptera	Aulacigastridae	Aulacigastridae	2010-21	Jan Willem van Zuijlen	Abundance	73
68	SMTP_Clusiidae.xls	Diptera	Clusiidae	Clusiidae	2010-41	Viktor Nilsson Örtman	Abundance	54
69	SMTP_Asilidae.xls	Diptera	Asilidae	Asilidae	2009-28	Kevin Holston	Abundance	269
70	SMTP_Therevidae.xls	Diptera	Therevidae	Therevidae	2009-28	Kevin Holston	Abundance	37
71	SMTP_Symphyta_1.xls	Hymenoptera	Symphyta	Xyelidae, Cephidae, Pamphilidae, Siricidae, Xiphydriidae, Argidae, Blasticotomidae, Cimbicidae, Diprionidae, Tenthredinidae, Orussidae	2013-13	Andrew Liston, Marko Prous, Andreas Taeger	Abundance	1411
72	SMTP_Symphyta_2.xls	Hymenoptera	Symphyta	Xyelidae, Cephidae, Pamphilidae, Siricidae, Xiphydriidae, Argidae, Blasticotomidae, Cimbicidae, Diprionidae, Tenthredinidae, Orussidae	2013-13	Andrew Liston, Marko Prous, Andreas Taeger	Abundance	1501
73	SMTP_Platygastridae_PNB.xls	Hymenoptera	Platygastridae (s str)	Platygastridae: Platygastrinae	2011-07	Peter N Buhl	Abundance	2694
74	SMTP_Platygastridae_PNB_twooftwo.xls	Hymenoptera	Platygastridae (s str)	Platygastridae: Platygastrinae	2011-07	Peter N Buhl	Abundance	318
75	SMTP_Figitidae1.xls	Hymenoptera	Figitidae excl Charipinae	Figitidae: Anacharitinae, Aspicerinae, Eucoilinae, Figitinae	2007-03	Mattias Forshage	Abundance	1094
76	SMTP_Ismaridae_MK1.xls	Hymenoptera	Ismaridae	Ismaridae	2013-18	Mareike Kiupel	Abundance	224
77	SMTP_Ismaridae_MK2.xls	Hymenoptera	Ismaridae	Ismaridae	2014-30	Mareike Kiupel	Abundance	36
78	SMTP_Heloridae_C_EM.xls	Hymenoptera	Heloridae	Heloridae	2014-15	Emilia Mühlhäuser	Abundance	136
79	SMTP_Evaniidae_JP.xls	Hymenoptera	Evaniidae	Evaniidae	2012-31	Joakim Pålsson	Abundance	325
80	SMTP_GasteruptiidaeKvA.xls	Hymenoptera	Gasteruptiidae+Aulacidae	Gasteruptiidae	2010-15	Kees van Achterberg	Abundance	10
81	SMTP_GasteruptiidaeNJ.xls	Hymenoptera	Gasteruptiidae+Aulacidae	Gasteruptiidae	2015-22	Niklas Johansson	Abundance	39
82	SMTP_Aulacidae_MF.xls	Hymenoptera	Gasteruptiidae+Aulacidae	Aulacidae	2014-40	Mattias Forshage	Abundance	1
83	SMTP_Eupelmidae_LF2.xls	Hymenoptera	Eupelmidae	Eupelmidae	2012-23	Lucian Fusu	Abundance	597
84	SMTP_Eupelmidae_LF1.xls	Hymenoptera	Eupelmidae	Eupelmidae	2009-17	Lucian Fusu	Abundance	21
85	SMTP_Eulophidae_CH_ES.xls	Hymenoptera	Omphale	Eulophidae: Entedontinae: Omphale	2008-24	Christer Hansson & Ekaterina Shevtsova	Abundance	189
86	SMTP_Mymar.xls	Hymenoptera	Mymar	Mymaridae: Mymar	2012-33	Annie Lander	Abundance	13
87	SMTP_Ichneumoninae_1of3_MR.xls	Hymenoptera	Ichneumoninae excl Phaeogenini	Ichneumonidae: Ichneumoninae: Callajoppini, Eurylabini, Goedartiinae, Heresiarchini, Ichneumonini, Listrodromini, Oedicephalini, Platylabini, Zimmeriini	2012-11	Matthias Riedel	Abundance	3465
88	SMTP_Ichneumoninae_2of3_MR.xls	Hymenoptera	Ichneumoninae excl Phaeogenini	Ichneumonidae: Ichneumoninae: Callajoppini, Eurylabini, Goedartiinae, Heresiarchini, Ichneumonini, Listrodromini, Oedicephalini, Platylabini, Zimmeriini	2012-11	Matthias Riedel	Abundance	2091
89	SMTP_Ichneumoninae_3of3_MR.xls	Hymenoptera	Ichneumoninae excl Phaeogenini	Ichneumonidae: Ichneumoninae: Callajoppini, Eurylabini, Goedartiinae, Heresiarchini, Ichneumonini, Listrodromini, Oedicephalini, Platylabini, Zimmeriini	2012-11	Matthias Riedel	Abundance	103
90	SMTP_Adelognathinae.xls	Hymenoptera	Adelognathinae	Ichneumonidae: Adelognathinae	2014-26	Matthias Riedel	Abundance	503
91	SMTP_Diplazontinae_LF.xls	Hymenoptera	Diplazontinae	Ichneumonidae: Diplazontinae	2012-08	Seraina Klopfstein	Abundance	2788
92	SMTP_Pimplinae.xls	Hymenoptera	Pimplinae	Ichneumonidae: Pimplinae	2015-05	Oleksandr Varga	Abundance	1731
93	SMTP_Pimplinae2.xls	Hymenoptera	Pimplinae	Ichneumonidae: Pimplinae	2015-05	Oleksandr Varga	Abundance	493
94	SMTP_Rhyssinae.xls	Hymenoptera	Rhyssinae	Ichneumonidae: Rhyssinae	2015-05	Oleksandr Varga	Abundance	5
95	SMTP_Poemeniinae_Varga.xls	Hymenoptera	Poemeniinae	Ichneumonidae: Poemeniinae	2015-05	Oleksandr Varga	Abundance	47
96	SMTP_Poemeniinae_Kanders.xls	Hymenoptera	Poemeniinae	Ichneumonidae: Poemeniinae	2008-27	Jon Kanders	Abundance	10
97	SMTP_Xoridinae_MR.xls	Hymenoptera	Xoridinae	Ichneumonidae: Xoridinae	2012-11	Matthias Riedel	Abundance	109
98	SMTP_Xoridinae_Varga.xls	Hymenoptera	Xoridinae	Ichneumonidae: Xoridinae	2015-05	Oleksandr Varga	Abundance	6
99	SMTP_Phrudinae_MK.xls	Hymenoptera	Phrudus group	Ichneumonidae: Tersilochinae: Phrudus group	2014-04	Mareike Kiupel	Abundance	460
100	SMTP_Phrudinae2.xls	Hymenoptera	Phrudus group	Ichneumonidae: Tersilochinae: Phrudus group	2014-30	Mareike Kiupel	Abundance	28
101	SMTP_Tersilochinae_PM.xls	Hymenoptera	Neorhacodini	Ichneumonidae: Tersilochinae: Neorhacodes group	2013-09	Pelle Magnusson	Abundance	25
102	SMTP_Banchinae_MR.xls	Hymenoptera	Banchini	Ichneumonidae: Banchinae: Banchini	2012-11	Matthias Riedel	Abundance	218
103	SMTP_Netelia_GB.xls	Hymenoptera	Netelia	Ichneumonidae: Tryphoninae: Netelia	2010-24	Gavin Broad	Abundance	40
104	SMTP_Anomaloninae_HS.xls	Hymenoptera	Anomaloninae	Ichneumonidae: Anomaloninae	2011-13	Heinz Schnee	Abundance	32
105	SMTP_Brachycyrtinae_PM.xls	Hymenoptera	Brachycyrtinae	Ichneumonidae: Brachycyrtinae	2013-07	Pelle Magnusson	Abundance	10
106	SMTP_Diacritinae_PM.xls	Hymenoptera	Diacritinae	Ichneumonidae: Diacritinae	2013-08	Pelle Magnusson	Abundance	97
107	SMTP_Cheloninae.xls	Hymenoptera	Cheloninae excl Adeliini	Braconidae: Cheloninae	2007-05	Aurel Lozan	Incidence	182
108	SMTP_MeteoriniC.xls	Hymenoptera	Meteorini	Braconidae: Euphorinae: Meteorini	2012-28	Julia Stigenberg	Abundance	1322
109	SMTP_Rogadinae.xls	Hymenoptera	Rogadinae	Braconidae: Rogadinae	2007-08	Kees van Achterberg	Incidence	161
110	SMTP_Adeliinae.xls	Hymenoptera	Adeliini	Braconidae: Adeliinae	2013-33	Mårten Eriksson	Abundance	140
111	SMTP_Pompilidae_JA.xls	Hymenoptera	Pompilidae	Pompilidae	2012-09	Johan Abenius	Abundance	1571
112	SMTP_Pompilidae_JA2.xls	Hymenoptera	Pompilidae	Pompilidae	2013-31	Johan Abenius	Abundance	733
113	SMTP_Dryinidae_MO.xls	Hymenoptera	Dryinidae+Embolemidae	Dryinidae	2012-29	Massimo Olmi	Abundance	427
114	SMTP_Embolemidae_MO.xls	Hymenoptera	Dryinidae+Embolemidae	Embolemidae	2012-29	Massimo Olmi	Abundance	53
115	SMTP_Mutillidae.xls	Hymenoptera	Small parasitic aculeate families	Mutillidae	2012-09	Johan Abenius	Abundance	34
116	SMTP_Myrmosidae.xls	Hymenoptera	Small parasitic aculeate families	Myrmosidae	2012-09	Johan Abenius	Abundance	110
117	SMTP_Tiphiidae.xls	Hymenoptera	Small parasitic aculeate families	Tiphiidae	2012-09	Johan Abenius	Abundance	55
118	SMTP_Methochidae.xls	Hymenoptera	Small parasitic aculeate families	Methochidae	2012-09	Johan Abenius	Abundance	4
119	SMTP_Sapygidae.xls	Hymenoptera	Small parasitic aculeate families	Sapygidae	2012-09	Johan Abenius	Abundance	1
120	SMTP_Crabronidae.xls	Hymenoptera	Sphecidae (s lat)	Crabronidae, Sphecidae, Ampulicidae	2010-29	Johan Abenius	Abundance	56
121	SMTP_Vespinae_UW.xls	Hymenoptera	Vespinae	Vespidae: Vespinae	2014-09	Urban Wahlstedt	Abundance	216
122	SMTP_Vespinae_WE.xls	Hymenoptera	Vespinae	Vespidae: Vespinae	2015-29	William Englund	Abundance	24
123	SMTP_Eumeninae_JA.xls	Hymenoptera	Eumeninae	Vespidae: Eumeninae	2012-09	Johan Abenius	Abundance	37
124	SMTP_Eumeninae_JA_UW_2013.xls	Hymenoptera	Eumeninae	Vespidae: Eumeninae	2012-02	Johan Abenius & Urban Wahlstedt	Abundance	16
125	SMTP_Formicidae.xls	Hymenoptera	Formicidae	Formicidae	2015-29	William Englund	Abundance	147
126	SMTP_Chrysididae.xls	Hymenoptera	Chrysididae	Chrysididae	2011-21	Villu Soon	Abundance	41
127	SMTP_BethylidaeMF.xls	Hymenoptera	Bethylidae	Bethylidae	2008-26	Mattias Forshage	Abundance	13

### Sheet: Blad2
SMTP_Data_Acarthophthalmidae_VN.xlsx	-rwxr-xr-x@ 1 ronquist staff 1202688 14 Jun 08:21 SMTP_Data_Acarthopthalmidae_VN.xls
SMTP_Data_Adeliinae.xlsx	-rwxr-xr-x@ 1 ronquist staff 9368064 14 Jun 08:00 SMTP_Data_Adeliinae.xls
SMTP_Data_Anomaloninae_HS.xlsx	-rwxr-xr-x@ 1 ronquist staff 1071616 14 Jun 07:46 SMTP_Data_Anomaloninae_HS.xls
SMTP_Data_Anthomyzidae.xlsx	-rwxr-xr-x@ 1 ronquist staff 1169408 14 Jun 08:16 SMTP_Data_Anthomyzidae.xls
SMTP_Data_Anthomyzidae2_JR.xlsx	-rwxr-xr-x@ 1 ronquist staff 415744 14 Jun 07:36 SMTP_Data_Anthomyzidae2_JR.xls
SMTP_Data_Asteiidae_PW.xlsx	-rwxr-xr-x@ 1 ronquist staff 1161216 14 Jun 07:34 SMTP_Data_Asteiidae_PW.xls
SMTP_Data_Aulacidae.xlsx	-rwxr-xr-x@ 1 ronquist staff 3133440 14 Jun 07:52 SMTP_Data_Aulacidae.xls
SMTP_Data_Aulacigastridae.xlsx	-rwxr-xr-x@ 1 ronquist staff 1079296 14 Jun 08:10 SMTP_Data_Aulacigastridae.xls
SMTP_Data_Banchinae_MR.xlsx	-rwxr-xr-x@ 1 ronquist staff 1218048 14 Jun 08:21 SMTP_Data_Banchinae_MR.xls
SMTP_Data_Bethylidae.xlsx	-rwxr-xr-x@ 1 ronquist staff 1071616 14 Jun 08:13 SMTP_Data_BethylidaeMF.xls
SMTP_Data_Brachycyrtinae_PM.xlsx	-rwxr-xr-x@ 1 ronquist staff 1039360 14 Jun 07:39 SMTP_Data_Brachycyrtinae_PM.xls
SMTP_Data_Cheloninae_Lozan.xlsx	-rwxr-xr-x@ 1 ronquist staff 3558912 14 Jun 07:55 SMTP_Data_Cheloninae_Lozan.xls
SMTP_Data_Chloropidae_EPN.xlsx	-rwxr-xr-x@ 1 ronquist staff 1561600 14 Jun 08:15 SMTP_Data_Chloropidae_EPN.xls
SMTP_Data_Chrysididae.xlsx	-rwxr-xr-x@ 1 ronquist staff 1115648 14 Jun 07:55 SMTP_Data_Chrysididae.xls
SMTP_Data_Coleoptera.xlsx	-rwxr-xr-x@ 1 ronquist staff 5953536 14 Jun 08:10 SMTP_Data_Coleoptera.xls
SMTP_Data_Coleoptera2.xlsx	-rwxr-xr-x@ 1 ronquist staff 7267840 14 Jun 07:50 SMTP_Data_Coleoptera2.xls
SMTP_Data_Conopidae_FO.xlsx	-rwxr-xr-x@ 1 ronquist staff 1126912 14 Jun 08:07 SMTP_Data_Conopidae_FO.xls
SMTP_Data_Crabronidae.xlsx	-rwxr-xr-x@ 1 ronquist staff 1230848 14 Jun 08:18 SMTP_Data_Crabronidae.xls
SMTP_Data_Dermaptera_JH.xlsx	-rwxr-xr-x@ 1 ronquist staff 1064960 14 Jun 08:21 SMTP_Data_Dermaptera_JH.xls
SMTP_Data_Diacritinae_PM.xlsx	-rwxr-xr-x@ 1 ronquist staff 1065984 14 Jun 08:14 SMTP_Data_Diacritinae_PM.xls
SMTP_Data_Diadocidia_1.xlsx
SMTP_Data_Diadocidia_2.xlsx
SMTP_Data_Diadociidae_etc_JK.xlsx	-rwxr-xr-x@ 1 ronquist staff 3563008 19 Jun 03:31 SMTP_Data_Diadociidae_etc_JK.xls
SMTP_Data_Diplazontinae_LF.xlsx	-rwxr-xr-x@ 1 ronquist staff 3376640 14 Jun 07:40 SMTP_Data_Diplazontinae_LF.xls
SMTP_Data_Ditomyiidae.xlsx
SMTP_Data_Dixidae_SM.xlsx	-rwxr-xr-x@ 1 ronquist staff 1057280 14 Jun 08:06 SMTP_Data_Dixidae_SM.xls
SMTP_Data_Drosophilidae_GB.xlsx	-rwxr-xr-x@ 1 ronquist staff 2654720 14 Jun 08:17 SMTP_Data_Drosophilidae_GB.xls
SMTP_Data_Dryinidae_MO.xlsx	-rwxr-xr-x@ 1 ronquist staff 1325568 14 Jun 07:45 SMTP_Data_Dryinidae_MO.xls
SMTP_Data_Dryomyzidae.xlsx	-rwxr-xr-x@ 1 ronquist staff 3134464 14 Jun 07:35 SMTP_Data_Dryomyzidae.xls
SMTP_Data_Embolemidae_MO.xlsx	-rwxr-xr-x@ 1 ronquist staff 1112576 14 Jun 08:22 SMTP_Data_Embolemidae_MO.xls
SMTP_Data_Eulophidae_CH_ES.xlsx	-rwxr-xr-x@ 1 ronquist staff 1448448 14 Jun 07:41 SMTP_Data_Eulophidae_CH_ES.xls
SMTP_Data_Eumeninae_JA_UW_2013.xlsx	-rwxr-xr-x@ 1 ronquist staff 1181184 14 Jun 08:15 SMTP_Data_Eumeninae_JA.xls
SMTP_Data_Eumeninae_JA.xlsx	-rwxr-xr-x@ 1 ronquist staff 1088512 14 Jun 07:58 SMTP_Data_Eumeninae_JA_UW_2013.xls
SMTP_Data_Eupelmidae_LF1.xlsx	-rwxr-xr-x@ 1 ronquist staff 1061888 14 Jun 07:45 SMTP_Data_Eupelmidae_LF1.xls
SMTP_Data_Eupelmidae_LF2.xlsx	-rwxr-xr-x@ 1 ronquist staff 1207296 14 Jun 07:43 SMTP_Data_Eupelmidae_LF2.xls
SMTP_Data_Evaniidae_JP.xlsx	-rwxr-xr-x@ 1 ronquist staff 1232896 14 Jun 08:08 SMTP_Data_Evaniidae_JP.xls
SMTP_Data_Figitidae_1.xlsx	-rwxr-xr-x@ 1 ronquist staff 1904640 14 Jun 08:18 SMTP_Data_Figitdae_1.xls
SMTP_Data_Gasteruptiidae.xlsx	-rwxr-xr-x@ 1 ronquist staff 3137536 14 Jun 07:37 SMTP_Data_Gasteruptiidae.xls
SMTP_Data_Geometridae.xlsx	-rwxr-xr-x@ 1 ronquist staff 7196672 19 Jun 03:02 SMTP_Data_Geometridae_C.xls
SMTP_Data_Heleomyzidae1.xlsx	-rwxr-xr-x@ 1 ronquist staff 3186688 16 Jun 12:12 SMTP_Data_Heleomyzidae1.xls
SMTP_Data_Heloridae_C_EM.xlsx	-rwxr-xr-x@ 1 ronquist staff 539648 14 Jun 08:05 SMTP_Data_Heloridae_C_EM.xls
SMTP_Data_Hesperiidae.xlsx	-rwxr-xr-x@ 1 ronquist staff 7128576 19 Jun 03:03 SMTP_Data_Hesperiidae_C.xls
SMTP_Data_Ichneumoninae_1of3.xlsx	-rwxr-xr-x@ 1 ronquist staff 3022336 14 Jun 08:12 SMTP_Data_Ichneumoninae_1of3_MR.xls
SMTP_Data_Ichneumoninae_2of3.xlsx	-rwxr-xr-x@ 1 ronquist staff 3092480 14 Jun 07:46 SMTP_Data_Ichneumoninae_2of3_MR.xls
SMTP_Data_Ichneumoninae_3of3.xlsx	-rwxr-xr-x@ 1 ronquist staff 1410048 14 Jun 07:34 SMTP_Data_Ichneumoninae_3of3_MR.xls
SMTP_Data_Ismaridae_MK1.xlsx	-rwxr-xr-x@ 1 ronquist staff 1718272 14 Jun 08:02 SMTP_Data_Ismaridae_MK1.xls
SMTP_Data_Ismaridae_MK2.xlsx	-rwxr-xr-x@ 1 ronquist staff 1134592 14 Jun 07:37 SMTP_Data_Ismaridae_MK2.xls
SMTP_Data_Lauxaniidae.xlsx	-rwxr-xr-x@ 1 ronquist staff 3172864 14 Jun 07:53 SMTP_Data_Lauxaniidae.xls
SMTP_Data_Macrolepidoptera.xlsx	-rwxr-xr-x@ 1 ronquist staff 5313024 20 Jun 04:00 SMTP_Data_Macrolepidoptera.xls
SMTP_Data_Methochidae.xlsx	-rwxr-xr-x@ 1 ronquist staff 3130880 14 Jun 08:05 SMTP_Data_Methochidae.xls
SMTP_Data_Microlepidoptera.xlsx	-rwxr-xr-x@ 1 ronquist staff 5470720 20 Jun 04:01 SMTP_Data_Microlepidoptera.xls
SMTP_Data_Milichiidae_1.xlsx	-rwxr-xr-x@ 1 ronquist staff 1282048 14 Jun 07:55 SMTP_Data_Milichiidae_1.xls
SMTP_Data_Milichiidae_2.xlsx	-rwxr-xr-x@ 1 ronquist staff 1085952 14 Jun 08:01 SMTP_Data_Milichiidae_2.xls
SMTP_Data_Muscidae_SL.xlsx	-rwxr-xr-x@ 1 ronquist staff 1433600 14 Jun 08:14 SMTP_Data_Muscidae_SL.xls
SMTP_Data_Mutillidae.xlsx	-rwxr-xr-x@ 1 ronquist staff 3137024 14 Jun 08:11 SMTP_Data_Mutillidae.xls
SMTP_Data_Mycetobiidae_SM.xlsx	-rwxr-xr-x@ 1 ronquist staff 1048576 19 Jun 03:03 SMTP_Data_Mycetobiidae_SM.xls
SMTP_Data_Mycetophilidae_etc.xlsx	-rwxr-xr-x@ 1 ronquist staff 4163584 19 Jun 03:35 SMTP_Data_Mycetophilidae_etc.xls
SMTP_Data_Mymar_Lander.xlsx	-rwxr-xr-x@ 1 ronquist staff 1074176 14 Jun 08:13 SMTP_Data_Mymar_Lander.xls
SMTP_Data_Myrmosidae.xlsx	-rwxr-xr-x@ 1 ronquist staff 3140608 14 Jun 07:42 SMTP_Data_Myrmosidae.xls
SMTP_Data_Sciaroidea.xls	-rwxr-xr-x@ 1 ronquist staff 1072640 14 Jun 08:16 SMTP_Data_Netelia_GB.xls
SMTP_Data_Noctuidae.xlsx	-rwxr-xr-x@ 1 ronquist staff 1230336 19 Jun 03:03 SMTP_Data_Noctuidae_C.xls
SMTP_Data_Odiniidae.xlsx	-rwxr-xr-x@ 1 ronquist staff 1063424 16 Jun 12:19 SMTP_Data_Odiniidae_PW.xls
SMTP_Data_Odonata_RH.xlsx	-rwxr-xr-x@ 1 ronquist staff 2385930 14 Jun 08:14 SMTP_Data_Odonata_RH.xlsx
SMTP_Data_Odonata_SH.xlsx	-rwxr-xr-x@ 1 ronquist staff 1126912 14 Jun 07:38 SMTP_Data_Odonata_SH.xls
SMTP_Data_Pachyneuridae.xlsx	-rwxr-xr-x@ 1 ronquist staff 2218496 14 Jun 07:47 SMTP_Data_Pachyneuridae.xls
SMTP_Data_Pallopteridae_PW.xlsx	-rwxr-xr-x@ 1 ronquist staff 1220096 14 Jun 08:05 SMTP_Data_Pallopteridae_PW.xls
SMTP_Data_Papilionoidea.xlsx	-rwxr-xr-x@ 1 ronquist staff 6968320 19 Jun 03:04 SMTP_Data_Papilionoidea_C.xls
SMTP_Data_Phoridae1.xlsx	-rwxr-xr-x@ 1 ronquist staff 3730944 14 Jun 07:40 SMTP_Data_Phoridae1.xls
SMTP_Data_Phoridae2.xlsx	-rwxr-xr-x@ 1 ronquist staff 3935744 14 Jun 08:03 SMTP_Data_Phoridae2.xls
SMTP_Data_Phoridae3.xlsx	-rwxr-xr-x@ 1 ronquist staff 3765248 14 Jun 07:36 SMTP_Data_Phoridae3.xls
SMTP_Data_Phoridae4.xlsx	-rwxr-xr-x@ 1 ronquist staff 4099072 14 Jun 08:04 SMTP_Data_Phoridae4.xls
SMTP_Data_Phoridae5.xlsx	-rwxr-xr-x@ 1 ronquist staff 1325568 14 Jun 07:55 SMTP_Data_Phoridae5.xls
SMTP_Data_Phoridae6.xlsx	-rwxr-xr-x@ 1 ronquist staff 7519744 14 Jun 07:49 SMTP_Data_Phoridae6.xls
SMTP_Data_Phrudinae_MK.xlsx	-rwxr-xr-x@ 1 ronquist staff 1059328 14 Jun 08:04 SMTP_Data_Phrudinae2.xls
SMTP_Data_Phrudinae2.xlsx	-rwxr-xr-x@ 1 ronquist staff 6987264 14 Jun 08:20 SMTP_Data_Phrudinae_MK.xls
SMTP_Data_Pimplinae.xlsx	-rwxr-xr-x@ 1 ronquist staff 3417600 14 Jun 07:51 SMTP_Data_Pimplinae.xls
SMTP_Data_Pimplinae2.xlsx	-rwxr-xr-x@ 1 ronquist staff 3265024 14 Jun 07:44 SMTP_Data_Pimplinae2.xls
SMTP_Data_Piophilidae_PW.xlsx	-rwxr-xr-x@ 1 ronquist staff 7795712 14 Jun 07:34 SMTP_Data_Piophilidae_PW.xls
SMTP_Data_Platygastridae_PNB_2.xlsx	-rwxr-xr-x@ 1 ronquist staff 2892288 14 Jun 07:42 SMTP_Data_Platygastridae_PNB.xls
SMTP_Data_Platygastridae_PNB.xlsx	-rwxr-xr-x@ 1 ronquist staff 1408000 14 Jun 08:19 SMTP_Data_Platygastridae_PNB_2.xls
SMTP_Data_Plecoptera_AG.xlsx	-rwxr-xr-x@ 1 ronquist staff 1415168 14 Jun 07:41 SMTP_Data_Plecoptera_AG.xls
SMTP_Data_Poemeniinae_Kanders.xlsx	-rwxr-xr-x@ 1 ronquist staff 1068544 14 Jun 08:01 SMTP_Data_Poemeniinae_Kanders.xls
SMTP_Data_Poemeniinae_Varga.xlsx	-rwxr-xr-x@ 1 ronquist staff 3143168 14 Jun 07:52 SMTP_Data_Poemeniinae_Varga.xls
SMTP_Data_Pompilidae_JA.xlsx	-rwxr-xr-x@ 1 ronquist staff 2608128 14 Jun 08:01 SMTP_Data_Pompilidae_JA.xls
SMTP_Data_Pompilidae_JA2.xlsx	-rwxr-xr-x@ 1 ronquist staff 1546240 14 Jun 07:35 SMTP_Data_Pompilidae_JA2.xls
SMTP_Data_Rhyssinae.xls	-rwxr-xr-x@ 1 ronquist staff 3131392 14 Jun 07:38 SMTP_Data_Rhyssinae.xls
SMTP_Data_Sapygidae.xlsx	-rwxr-xr-x@ 1 ronquist staff 3133952 14 Jun 08:16 SMTP_Data_Sapygidae.xls
	-rwxr-xr-x@ 1 ronquist staff 4204544 14 Jun 08:08 SMTP_Data_Sciaroidea_JK.xls
SMTP_Data_Sciomyzidae.xlsx	-rwxr-xr-x@ 1 ronquist staff 3281408 14 Jun 08:06 SMTP_Data_Sciomyzidae.xls
SMTP_Data_Sepsidae_RM.xlsx	-rwxr-xr-x@ 1 ronquist staff 1673728 14 Jun 07:54 SMTP_Data_Sepsidae_RM.xls
SMTP_Data_Strepsiptera_1_RH.xlsx	-rwxr-xr-x@ 1 ronquist staff 1184256 14 Jun 08:06 SMTP_Data_Strepsiptera_1_RH.xls
SMTP_Data_Strepsiptera_2.xlsx	-rwxr-xr-x@ 1 ronquist staff 3558400 14 Jun 07:31 SMTP_Data_Strepsiptera_2.xls
SMTP_Data_Strepsiptera_C_MH.xlsx	-rwxr-xr-x@ 1 ronquist staff 1052160 14 Jun 08:13 SMTP_Data_Strepsiptera_C_MH.xls
SMTP_Data_Syrphidae.xlsx	-rwxr-xr-x@ 1 ronquist staff 1318912 14 Jun 07:43 SMTP_Data_Syrphidae.xls
SMTP_Data_Tephritoidea_JS.xlsx	-rwxr-xr-x@ 1 ronquist staff 1575424 14 Jun 08:08 SMTP_Data_Tephritoidea_JS.xls
SMTP_Data_Tersilochinae_PM.xlsx	-rwxr-xr-x@ 1 ronquist staff 1052672 14 Jun 08:16 SMTP_Data_Tersilochinae_PM.xls
SMTP_Data_Thysanoptera_SK.xlsx	-rwxr-xr-x@ 1 ronquist staff 4272640 14 Jun 08:18 SMTP_Data_Thysanoptera_SK.xls
SMTP_Data_Tiphiidae.xlsx	-rwxr-xr-x@ 1 ronquist staff 3137536 14 Jun 07:58 SMTP_Data_Tiphiidae.xls
SMTP_Data_Trichoptera_AG.xlsx	-rwxr-xr-x@ 1 ronquist staff 759808 14 Jun 08:11 SMTP_Data_Trichoptera_AG.xls
SMTP_Data_Trichoptera_KAJ.xlsx	-rwxr-xr-x@ 1 ronquist staff 1318400 14 Jun 08:12 SMTP_Data_Trichoptera_KAJ.xls
SMTP_Data_Trixoscelididae.xlsx	-rwxr-xr-x@ 1 ronquist staff 3147776 14 Jun 08:02 SMTP_Data_Trixoscelididae.xls
SMTP_Data_Vespinae_UW.xlsx	-rwxr-xr-x@ 1 ronquist staff 3180032 14 Jun 07:32 SMTP_Data_Vespinae_UW.xls
