## Supplementary material for "Completing Linnaeus’s inventory of the Swedish insect fauna: only 5,000 species left?": S4 Table

### Sheet: Blad1
Sort order	Analysis Taxon	Included Taxa	Order	Known spp 2003	Expert guess 2007	Expert guess 2017	DataType	Number specimens / observations	New species in SMTP	Proportion of SMTP samples containing taxon	Number of samples processed	Proportion of catch processed	Main feeding niche	Main feeding habitat	Comments
1	Odonata	Odonata: all families	Odonata	59	61	63	Abundance	116	no	0.029	43	0.772673	Predator	Water
2	Plecoptera	Plecoptera: all families	Plecoptera	37	37	39	Abundance	3097	no	0.18	109	0.315558	Saprophagous	Water	One predatory family (Perlodidae)
3	Dermaptera	Dermaptera: all families	Dermaptera	5	5	6	Abundance	102	no	0.22	15	0.0355299	Saprophagous	Soil	One predatory family (Labiduridae)
4	Psocoptera	Psocoptera: all families	Psocoptera	65	62	84	Incidence	495	yes	0.64	95	0.0773515	Saprophagous		Habitat varies
5	Thysanoptera	Thysanoptera: all families	Thysanoptera	119	117	186	Abundance	1528	yes	0.49	66	0.0701896		Plants	Two predatory, two phytophagous families
5	Figitidae excl Charipinae	Figitidae: Anacharitinae, Aspicerinae, Eucoilinae, Figitinae	Hymenoptera	127	239	268	Abundance	1094	yes	0.33	165	0.260552	Saprophage-parasitoid	Temporary habitats
6	Auchenorrhyncha excl Delphacidae	Hemiptera: Auchenorrhyncha: Cicadidae, Cicadellidae, Ulopidae, Membracidae, Aphrophoridae, Achilidae, Caliscelidae, Cixiidae, Issidae	Hemiptera	325	355	358	Abundance	2171	no	0.564	66	0.0609803	Phytophagous	Plants	Proportion estimated from 100 samples; One saprophagous family
7	Psylloidea	Hemiptera: Sternorhyncha: Psylloidea	Hemiptera	87	97	109	Incidence	312	no	0.91	159	0.0910502	Phytophagous	Plants	Proportion estimated from 100 samples
8	Coleoptera	Coleoptera: all families	Coleoptera	4540	4740	4916	Abundance	5018	no	0.68	103	0.078932			Too much variation to generalize
9	Trichoptera	Trichoptera: all families	Trichoptera	222	222	238	Abundance	3548	no	0.43	108	0.130882	Saprophagous	Water	One predatory family (Rhyacophilidae)
10	Microlepidoptera	Lepidoptera: Micropteridoidea, Eriocranioidea, Hepialoidea, Nepticuloidea, Adeloidea, Tischerioidea, Tineoidea, Gracillarioidea, Douglasioidea, Yponomeutoidea, Gelechioidea, Tortricoidea, Schreckensteinioidea, Epermenioidea, Urodoidea, Choreutoidea, Alucitoidea, Pterophoroidea, Pyraloidea, Cossoidea	Lepidoptera	1746	1740	1888	Abundance	919	no	0.85	27	0.0165527	Phytophagous	Plants	Proportion estimated from 100 samples; Some variation, but these are the predominant traits
11	Macrolepidoptera	Lepidoptera: Zygaenoidea, Papilionoidea, Drepanoidea, Geometroidea, Lasiocampoidea, Bombycoidea, Sphingoidea, Noctuoidea	Lepidoptera	1029	1026	1100	Abundance	425	no	0.65	30	0.024051	Phytophagous	Plants	Proportion estimated from 100 samples; Some variation, but these are the predominant traits
12	Strepsiptera	Strepsiptera: all families	Strepsiptera	7	7	13	Abundance	208	no	0.069	91	0.687254	Phytophage-parasitoid	Plants
13	Mycetophilidae+Keroplatidae	Mycetophilidae, Keroplatidae	Diptera	456	713	950	Abundance	826	yes	0.54	41	0.0395654	Saprophagous	Fungi
14	Small mycetophiloid families	Diadocidiidae, Mycetobiidae, Ditomyiidae, Sciarosoma	Diptera	6	8	16	Abundance	141	yes	0.2	32	0.0833768	Saprophagous	Fungi	Ditomyiidae in wood
15	Dixidae	Dixidae	Diptera	11	12	17	Abundance	11	no	0.029	8	0.143753	Saprophagous	Water
16	Pachyneuridae	Pachyneuridae	Diptera	1	1	1	Abundance	10	no	0.003	2	0.347403	Saprophagous	Fungi
17	Cecidomyiidae: Porricondylinae (s lat)	Cecidomyiidae: Porricondylinae, Winnertziinae	Diptera	27		300	Incidence	366	yes	0.36	74	0.107116	Phytophagous	Plants	Proportion estimated from 100 samples
18	Phoridae	Phoridae	Diptera	182	1100	1100	Abundance	44132	yes	0.92	103	0.0583411	Saprophagous	Temporary habitats
19	Dolichopodidae	Dolichopodidae	Diptera	314	356	360	Abundance	43148	yes	0.53	390	0.383454	Predator	Soil
20	Drosophilidae	Drosophilidae	Diptera	59	66	80	Abundance	7405	yes	0.57	356	0.325462	Saprophagous	Temporary habitats
21	Sepsidae	Sepsidae	Diptera	34	32	38	Abundance	5223	yes	0.37	111	0.156331	Saprophagous	Temporary habitats
22	Heleomyzidae+Odiniidae	Heleomyzidae	Diptera	54	62	80	Abundance	4921	yes	0.59	267	0.235822	Saprophagous	Temporary habitats	Most Suillia associated with fungi; Odiniidae are predators on bark-beetle larvae
23	Chloropidae	Chloropidae	Diptera	149	150	200	Abundance	1419	no	0.47	36	0.0399144	Phytophagous	Plants
24	Piophilidae	Piophilidae	Diptera	17	17	25	Abundance	1064	yes	0.12	55	0.23884	Saprophagous	Temporary habitats
25	Sciomyzidae	Sciomyzidae	Diptera	77	85	83	Abundance	1023	yes	0.3	144	0.25013	Predator	Water
26	Lonchaeidae	Lonchaeidae	Diptera	27	38	67	Abundance	386	yes	0.18	126	0.364773	Saprophagous	Wood
27	Milichiidae excl Phyllomyza	Milichiidae excl Phyllomyza	Diptera	9	9	12	Abundance	738	yes	0.126	109	0.450797	Saprophagous	Temporary habitats	Proportion estimated from 100 samples
28	Muscidae	Muscidae	Diptera	358	393	400	Abundance	565	no	0.65	6	0.0048102	Saprophagous	Temporary habitats
29	Anthomyzidae	Anthomyzidae	Diptera	18	18	22	Abundance	549	no	0.12	79	0.343061	Saprophagous	Plants
30	Tephritidae+Ulidiidae	Tephritidae, Ulidiidae	Diptera	92	93	108	Abundance	495	no	0.11	107	0.506893	Phytophagous	Plants	Ulidiidae has different biology (saprophagous, temporary habitats)
31	Acartophthalmidae	Acartophthalmidae	Diptera	1	3	3	Abundance	358	yes	0.13	79	0.316671	Saprophagous	Temporary habitats
32	Lauxaniidae	Lauxaniidae	Diptera	44	48	65	Abundance	352	yes	0.39	42	0.056119	Saprophagous	Temporary habitats
33	Trixoscelididae	Trixoscelididae	Diptera	4	4	4	Abundance	245	no	0.07	36	0.267997	Saprophagous	Temporary habitats
34	Pallopteridae	Pallopteridae	Diptera	16	16	17	Abundance	231	no	0.11	65	0.307926	Predator	Wood
35	Asteiidae	Asteiidae	Diptera	8	8	8	Abundance	151	no	0.11	54	0.255815	Saprophagous	Fungi
36	Syrphidae	Syrphidae	Diptera	368	404	415	Abundance	134	no	0.52	9	0.00901912	Predator	Plants
37	Dryomyzidae	Dryomyzidae	Diptera	4	7	5	Abundance	176	no	0.13	11	0.0440935	Saprophagous	Temporary habitats
38	Conopidae	Conopidae	Diptera	27	27	28	Abundance	87	no	0.046	30	0.339851	Phytophage-parasitoid	Plants
39	Aulacigastridae	Aulacigastridae	Diptera	1	1	2	Abundance	73	yes	0.044	15	0.177649	Saprophagous	Temporary habitats
40	Clusiidae	Clusiidae	Diptera	11	11	14	Abundance	54	no	0.14	15	0.0558327	Saprophagous	Wood
41	Asilidae	Asilidae	Diptera	39	39	41	Abundance	269	no	0.23	57	0.129143	Predator	Soil
42	Therevidae	Therevidae	Diptera	20	20	23	Abundance	37	no	0.062	16	0.134479	Predator	Soil
43	Symphyta	Xyelidae, Cephidae, Pamphilidae, Siricidae, Xiphydriidae, Argidae, Blasticotomidae, Cimbicidae, Diprionidae, Tenthredinidae, Orussidae	Hymenoptera	584	875	799	Abundance	2912	yes	0.57	333	0.304435	Phytophagous	Plants	One parasitoid family (Orussidae), a few families in wood (Siricidae, Xiphydriidae)
44	Platygastridae (s str)	Platygastridae: Platygastrinae	Hymenoptera	124	250	270	Abundance	3012	yes	0.59	251	0.22169	Phytophage-parasitoid	Plants
46	Ismaridae	Ismaridae	Hymenoptera	5	5	6	Abundance	260	no	0.19	112	0.307178	Predator-parasitoid	Plants	Proportion estimated from 100 samples
47	Heloridae	Heloridae	Hymenoptera	4	5	5	Abundance	136	no	0.052	52	0.521105	Predator-parasitoid	Plants
48	Evaniidae	Evaniidae	Hymenoptera	2	2	3	Abundance	325		0.11	98	0.464257	Saprophage-parasitoid	Soil
49	Gasteruptiidae+Aulacidae	Gasteruptiidae, Aulacidae	Hymenoptera	8	12	15	Abundance	50	no	0.024	32	0.694806	Phytophage-parasitoid		Plants or Wood
50	Eupelmidae	Eupelmidae	Hymenoptera	16	22	30	Abundance	618	yes	0.11	65	0.307926	Phytophage-parasitoid	Plants
51	Omphale	Eulophidae: Entedontinae: Omphale	Hymenoptera	28	45	45	Abundance	189	no	0.12	44	0.191072	Phytophage-parasitoid	Plants	Proportion estimated from 100 samples
52	Mymar	Mymaridae: Mymar	Hymenoptera	2	2	6	Abundance	13	yes	0.15	7	0.0243182	General parasitoid	Plants
53	Ichneumoninae excl Phaeogenini	Ichneumonidae: Ichneumoninae: Callajoppini, Eurylabini, Goedartiinae, Heresiarchini, Ichneumonini, Listrodromini, Oedicephalini, Platylabini, Zimmeriini	Hymenoptera	325	480	490	Abundance	5659	yes	0.61	423	0.361356	Phytophage-parasitoid	Plants
54	Adelognathinae	Ichneumonidae: Adelognathinae	Hymenoptera	22	40	40	Abundance	503	yes	0.24	204	0.442939	Phytophage-parasitoid	Plants
55	Diplazontinae	Ichneumonidae: Diplazontinae	Hymenoptera	49	80	90	Abundance	2788	yes	0.45	320	0.370563	Predator-parasitoid	Plants
56	Pimplinae	Ichneumonidae: Pimplinae	Hymenoptera	127	150	150	Abundance	2224	yes	0.73	391	0.279112	Phytophage-parasitoid	Wood
57	Rhyssinae	Ichneumonidae: Rhyssinae	Hymenoptera	6	6	7	Abundance	5	yes	0.021	4	0.099258	Phytophage-parasitoid	Wood
58	Poemeniinae	Ichneumonidae: Poemeniinae	Hymenoptera	11	13	13	Abundance	57	no	0.12	44	0.191072	Phytophage-parasitoid	Wood
59	Xoridinae	Ichneumonidae: Xoridinae	Hymenoptera	22	30	28	Abundance	115	no	0.11	55	0.260552	Phytophage-parasitoid	Wood
60	Phrudus group	Ichneumonidae: Tersilochinae: Phrudus group	Hymenoptera	2	10	10	Abundance	488	yes	0.12	129	0.560188	Phytophage-parasitoid	Plants
61	Neorhacodini	Ichneumonidae: Tersilochinae: Neorhacodes group	Hymenoptera	1	1	1	Abundance	25	no	0.011	12	0.568478	Phytophage-parasitoid	Plants
62	Banchini	Ichneumonidae: Banchinae: Banchini	Hymenoptera	19	28	28	Abundance	218	yes	0.14	49	0.182387	Phytophage-parasitoid	Plants	Proportion estimated from 100 samples
63	Netelia	Ichneumonidae: Tryphoninae: Netelia	Hymenoptera	13	28	30	Abundance	40	yes	0.14	13	0.0483883	Phytophage-parasitoid	Plants
64	Anomaloninae	Ichneumonidae: Anomaloninae	Hymenoptera	40	45	45	Abundance	32	no	0.2	15	0.0390829	Phytophage-parasitoid	Plants
65	Brachycyrtinae	Ichneumonidae: Brachycyrtinae	Hymenoptera	0	0	1	Abundance	10	yes	0.003	4	0.694806	Predator-parasitoid	Plants
66	Diacritinae	Ichneumonidae: Diacritinae	Hymenoptera	0	0	1	Abundance	97	yes	0.019	17	0.466252			Habits unknown
67	Cheloninae excl Adeliini	Braconidae: Cheloninae excl. Adeliini	Hymenoptera	45	90	86	Incidence	182	yes	0.21	34	0.0843693	Phytophage-parasitoid	Plants
68	Meteorini	Braconidae: Euphorinae: Meteorini	Hymenoptera	37	60	53	Abundance	1322	yes	0.55	285	0.270027	Phytophage-parasitoid	Plants	Proportion estimated from 100 samples
69	Rogadinae	Braconidae: Rogadinae	Hymenoptera	38	75	60	Incidence	161	yes	0.45	104	0.120433	Phytophage-parasitoid	Plants
70	Adeliini	Braconidae: Cheloninae: Adeliini	Hymenoptera	1	4	6	Abundance	140	yes	0.15	63	0.218864	Phytophage-parasitoid	Plants	Proportion estimated from 100 samples
71	Pompilidae	Pompilidae	Hymenoptera	61	83	82	Abundance	2304	no	0.28	296	0.550882	Predator	Soil
72	Dryinidae+Embolemidae	Dryinidae, Embolemidae	Hymenoptera	33	47	47	Abundance	480	yes	0.42	89	0.110425	Phytophage-parasitoid	Plants	Embolemidae (1 sp.) apparently saprophage-parasitoid in wood
73	Small parasitic aculeate families	Mutillidae, Myrmosidae, Tiphiidae, Methochidae, Sapygidae	Hymenoptera	11	11	12	Abundance	204	no	0.052	38	0.380807	Phytophage-parasitoid	Soil	Sapygidae on plants
74	Sphecidae (s lat)	Crabronidae, Sphecidae, Ampulicidae	Hymenoptera	157	182	191	Abundance	56	no	0.12	23	0.0998784	Predator	Plants
75	Vespinae	Vespidae: Vespinae	Hymenoptera	12	12	12	Abundance	240	no	0.54	36	0.0347403	Predator	Plants	Proportion estimated from 100 samples
76	Eumeninae	Vespidae: Eumeninae	Hymenoptera	38	38	39	Abundance	53	no	0.07	30	0.223331	Predator	Plants	Proportion estimated from 100 samples
77	Formicidae	Formicidae	Hymenoptera	82	85	112	Abundance	147	no	0.75	12	0.00833768	Saprophagous	Soil
78	Chrysididae	Chrysididae	Hymenoptera	45	80	65	Abundance	41	no	0.16	14	0.0455967	Phytophage-parasitoid	Plants
79	Bethylidae	Bethylidae	Hymenoptera	14	22	25	Abundance	13	no	0.08	9	0.0586243	Saprophage-parasitoid	Soil
