## Supplementary material for "Completing Linnaeus’s inventory of the Swedish insect fauna: only 5,000 species left?": S5 Table

### Sheet: Abundance data
Analysis taxon	Proportion of SMTP catch processed	Number of specimens	Number of traps	Number of samples	Number of known species 2003	Number of species in SMTP	Number of new species in SMTP	Expert guess 2007	Expert guess 2017	Sample coverage of expected fauna	Mark-recapture	Singletons (S1)	Doubletons (S2)	Uniques (Q1)	Duplicates (Q2)	Chao1	Chao1 standard error	ACE	ACE standard error	Chao2	Chao 2 standard error	Jack1	Jack1 standard error	Jack2	Boot	Boot standard error	Preston	CNE	Chao1P	Chao2P	Jack1P	Jack2P
Dolichopodidae	0.383454	43011	69	388	314	204	31	356	360	0.566667	370.121	24	17	43	29	219.333	8.28048	221.758	7.25033	235.417	12.5408	246.377	10.2389	260.385	224.596	6.53908	230.201	246.034	222.369	244.501	257.323	271.954
Phoridae	0.0583411	33797	28	103	182	863	743	1100	1100	0.784545	1305.71	245	96	445	123	1171.14	53.231	1139.69	17.3177	1639.23	105.313	1292.11	117.326	1595.34	1042.93	60.4449	1305.62	1981.88	1265.53	2100.99	1635.66	2019.52
Drosophilidae	0.325462	7405	67	356	59	39	4	66	80	0.4875	65.6667	8	3	12	3	46	6.6444	46.0538	2.78091	62.6418	19.9064	50.8209	3.4124	59.5963	43.8932	1.86483	89.8745	105.999	47.9356	60.7544	55.6323	65.2386
Ichneumoninae excl Phaeogenini	0.361356	5659	71	423	325	235	50	480	490	0.479592	412.634	56	20	70	31	307.333	26.6137	284.164	8.36602	311.919	24.914	303.014	13.5059	341.346	265.185	8.2115	277.972	372.554	324.935	337.162	330.13	371.892
Heleomyzidae+Odiniidae	0.235822	4911	62	265	54	62	21	62	80	0.775	81.5	10	4	14	9	71	7.61246	69.7533	3.9571	72.7133	7.50057	75.7742	4.18181	80.7557	68.4789	2.59613	77.1805	83.7212	72.847	74.7253	79.6378	84.8733
Sepsidae	0.156331	3870	36	85	34	16	1	32	38	0.421053	36.1875	0	2	2	4	16	0	16	1.73205	16.4861	1.00886	17.9444	1.95828	16.1635	17.2961	1.45326	23.4497	16.1497	16	16.4531	18.2248	16.416
Platygastridae (s str)	0.22169	2971	64	250	124	164	92	250	270	0.607407	281.534	32	22	49	22	185.565	10.0456	188.173	6.75672	217.716	20.5039	212.234	9.52855	238.729	186.253	6.39251	184.321	266.785	192.63	234.335	231.18	260.04
Symphyta	0.304435	2912	66	333	584	183	34	875	799	0.229036	716.6	53	24	76	39	238.12	20.1364	231.223	7.59673	255.929	22.1187	257.848	20.5512	294.309	217.393	14.116	271.591	317.759	258.093	298.102	302.321	345.07
Diplazontinae	0.370563	2788	66	320	49	63	24	80	90	0.7	79	9	6	11	10	68.1429	4.65017	69.614	4.12614	68.9583	4.73479	73.8333	4.30674	74.9522	68.5365	2.47078	78.5302	72.9511	69.5335	70.0731	76.0842	77.2372
Thysanoptera	0.0701896	1528	21	66	119	34	1	117	186	0.182796	122.529	13	3	18	5	53.5	14.7296	51.6219	3.79617	64.8571	20.8058	51.1429	8.11482	63.131	41.2212	4.4015	NA	112.518	61.3214	76.1765	65.477	80.8251
Pimplinae	0.279112	1521	62	312	127	64	9	150	150	0.426667	147.571	20	3	20	6	111.5	30.7247	89.3573	4.85601	96.7957	20.668	83.6774	5.02626	97.321	72.4112	2.69763	116.103	120.609	122.389	100.044	91.849	106.825
Euphorinae: Meteorini	0.270027	1304	68	285	37	39	10	60	53	0.735849	49.6667	5	3	6	6	41.5	3.15632	41.9463	3.00052	41.9559	3.19952	44.9118	2.41347	44.9987	42.2373	1.71287	47.7405	42.6863	42.1821	42.1167	45.9748	46.0637
Piophilidae	0.23884	1063	30	54	17	11	1	17	25	0.44	18.6364	1	1	2	4	11	0.238366	11.7225	1.70944	11.4833	1.00447	12.9333	1.36707	11.1954	12.313	1.40135	22.1634	11.4848	11.0909	11.5702	13.3609	11.5655
Sciomyzidae	0.25013	1021	49	144	77	58	3	85	83	0.698795	81.1786	6	5	19	5	60.5	2.89756	60.9079	3.76933	93.3633	23.4254	76.6122	10.3148	90.1407	66.0415	6.20708	59.7465	139.859	61.1474	95.7826	84.8337	99.814
Figitidae excl Charipinae	0.260552	903	41	145	127	79	20	239	268	0.294776	169.667	22	7	31	11	107.875	16.6954	98.0846	4.91862	121.616	21.0253	109.244	9.88933	128.53	92.3577	5.75569	97.3021	256.921	116.241	135.881	126.065	148.321
Milichiidae excl Phyllomyza	0.450797	736	40	109	9	8	3	9	12	0.666667	14	0	0	0	1	8	0	8	1.36931	8	0	8	0	7.07436	8.16767	0.411505	NA	8	8	8	8	7.07436
Mycetophilidae+Keroplatidae	0.0395654	732	15	39	456	158	51	713	950	0.166316	671.806	67	25	129	27	243	28	240.285	8.41	445.622	76.9203	278.4	57.5972	368.471	207.056	29.6938	208.404	652	286.741	754.732	463.981	614.094
Eupelmidae	0.307926	618	26	65	16	13	3	30	30	0.433333	20.6364	2	3	3	2	13.25	0.731846	14.857	1.95802	15.1635	3.27788	15.8846	1.66543	16.8815	14.5419	1.31479	23.846	14.2474	13.5636	14.7456	16.7305	17.7806
Adelognathinae	0.442939	503	51	204	22	25	7	40	40	0.625	30.4737	6	3	8	2	28.75	4.19898	30.0106	2.58079	40.6863	16.1786	32.8431	2.77297	38.6463	28.345	1.50098	35.7321	44.6596	30.406	37.8491	36.2063	42.6037
Tephritidae+Ulidiidae	0.506893	495	37	107	92	51	5	93	108	0.472222	101.894	12	5	15	14	62	8.47109	59.5112	3.67447	58.8185	5.33724	65.5946	5.08683	66.9084	58.6662	3.4162	54.9559	66.0311	65.4325	63.0173	71.2689	72.6963
Tersilochinae: Phrudus group	0.560188	488	44	129	2	4	3	10	10	0.4	6.5	0	0	0	0	4	0	NA	NA	4	0	4	0	4	4.00049	0.0221176	NA	4	4	4	4	4
Dryinidae+Embolemidae	0.110425	469	44	88	33	22	3	47	47	0.468085	38.1	4	0	5	0	28	7.26046	24.2492	2.33792	31.7727	10.0884	26.8864	2.18525	31.6591	24.0299	1.17802	30.7267	61.1605	28.9256	33.6529	28.2751	33.2944
Lonchaeidae	0.364773	386	47	126	27	32	16	38	67	0.477612	53.3529	9	3	10	4	41	8.03432	41.0902	3.24084	44.234	10.4652	41.7872	3.095	47.6152	36.3519	1.78546	43.7909	47.9346	44.2432	45.0039	45.868	52.2651
Acartophthalmidae	0.316671	358	40	79	1	3	2	3	3	1	3	0	0	0	1	3	0	3	0.816497	3	0	3	0	2.07436	3.13001	0.336714	NA	3	3	3	3	2.07436
Lauxaniidae	0.056119	347	28	40	44	28	14	48	65	0.430769	86	7	5	12	4	31.5	3.65697	34.328	2.82801	45.3571	13.896	39.5714	3.61756	47.1376	33.0813	1.89086	38.9954	41.594	33.4688	48.7673	46.8397	55.7955
Banchinae: Banchini	0.182387	218	21	49	19	11	1	28	28	0.392857	20.8182	3	3	6	2	11.75	1.41436	14.8339	2.11947	19.5714	9.71008	16.7143	2.71052	20.4238	13.4383	1.64371	NA	20	12.624	20.7603	21.6871	26.5003
Cheloninae: Adeliini	0.218864	140	31	63	1	2	1	4	6	0.333333	2	0	0	0	0	2	0	2	0.707107	2	0	2	0	2	2.00127	0.0356195	NA	2	2	2	2	2
Ichneumonidae: Diacritinae	0.466252	97	9	17	0	1	1	0	1	1	1	0	0	0	0	1	0	NA	NA	1	0	1	0	1	1	0	NA	1	1	1	1	1
Small mycetophiloid families	0.0833768	84	14	27	6	11	7	8	16	0.6875	16	2	1	4	2	12	1	12	2	15	5	15	2.087	17	13	1	12	15	11.8802	14.719	16.66	18.7502
Aulacigastridae	0.177649	73	11	15	1	2	1	1	2	1	2	0	0	0	0	2	0	NA	NA	2	0	2	0	2	2.00017	0.0130812	NA	2	2	2	2	2
Clusiidae	0.0558327	54	11	15	11	8	3	11	14	0.571429	17	2	0	2	1	9	2.24846	8.9803	1.18833	9.81818	3.42572	9.81818	1.28565	10.7182	8.90824	0.923071	8.97031	9.75906	9.5625	9.03125	10.4318	11.3881
Tryphoninae: Netelia	0.0483883	40	9	13	13	10	4	28	30	0.333333	21	3	0	5	4	13	4.49359	11.35	1.41512	12.7778	3.29843	14.4444	1.98762	15.6111	12.1495	1.24152	12.8533	13.0833	14.17	15	18.0556	19.5139
Mymaridae: Mymar	0.0243182	13	7	7	2	3	1	2	6	0.5	3	0	1	1	1	3	0	3	1.82501e-08	3.42857	1.16058	3.85714	0.857143	3.97619	3.43744	0.534966	7.89569	3	3	3.33333	4.28571	4.41799
Brachycyrtinae	0.694806	10	2	4	0	1	1	0	1	1	1	0	0	0	1	1	0	1	0	1	0	1	0	1	1	0	NA	1	1	1	1	1
Rhyssinae	0.099258	5	4	4	6	2	1	6	7	0.285714	9.5	1	0	1	0	2	0.353553	3.125	0.754841	2	0.265165	2.75	0.75	3.25	2.32031	0.466597	NA	2	2.5	2.5	3.4375	4.0625
TOTAL SAMPLE		120530	73	1015	2990	2509	1172	5088	5515	0.454941	5610					3234	78	3104	28								3387
GROUP TOTALS		120530			2990	2509	1172	5088	5515		5057.28					3227.76		3131.69		4076.33		3493.03		4104.34	2937.77		3359.97	5159.38	3461.77	4982.77	4218.49	4997.97

### Sheet: Incidence data
Analysis taxon	Proportion of SMTP catch processed	Number of observations	Number of traps	Number of samples	Number of known species 2003	Number of species in SMTP	Number of new species in SMTP	Expert guess 2007	Expert guess 2017	Sample coverage of expected fauna	Mark-recapture	Uniques (Q1)	Duplicates (Q2)	Chao2	Chao2 standard error	Jack1	Jack1 standard error	Jack2	Boot	Boot standard error	Chao2P	Jack1P	Jack2P
Psocoptera	0.077	495	22	95	65	44	1	62	84	0.52381	66.5	6	3	49.7273	6.20717	49.7273	2.71589	52.5844	46.8012	1.81327	48.6379	50.652	53.5622
Cecidoymiidae: Porricondylinae (s lat)	0.107	360	34	74	27	122	105		300	0.406667	190.333	54	31	167.649	16.3471	174.412	13.523	196.943	146.325	8.31713	199.381	208.582	235.527
Braconidae: Cheloninae excl Adeliini	0.084	169	34	34	45	38	16	90	86	0.44186	77	12	8	46.7353	6.61125	49.6471	4.79078	53.6399	43.5099	3.4133	49.8541	54.598	58.9891
Braconidae: Rogadinae	0.12	149	37	98	38	22	9	75	60	0.366667	63.0714	8	4	29.7838	7.2955	29.7838	2.75198	33.6727	25.5744	1.67602	31.2496	33.7221	38.1253
TOTAL SAMPLE		1173	58	240	175	226	131		530	0.426415	302
GROUP TOTALS		1173			175	226	131	227	530		396.905			293.895		303.57		336.84	262.211		329.123	347.554	386.204

### Sheet: Abundance data known groups
Analysis taxon	Proportion of SMTP catch processed	Number of specimens	Number of traps	Number of samples	Number of known species 2003	Number of species in SMTP	Expert guess 2007	Expert guess 2017	Sample coverage of expected fauna	Singletons (S1)	Doubletons (S2)	Uniques (Q1)	Duplicates (Q2)	Chao1	Chao1 standard error	ACE	ACE standard error	Chao2	Chao 2 standard error	Jack1	Jack1 standard error	Jack2	Boot	Boot standard error	Preston	CNE	Chao1P	Chao2P	Jack1P	Jack2P
Coleoptera	0.078932	4668	16	102	4540	373	4740	4916	0.0758747	133	75	223	78	488.5	26.3242	535.831	12.525	671.852	55.1897	582.062	84.2377	713.487	462.87	45.8782	597.538	958.359	550.608	931.644	790.11	968.51
Trichoptera	0.130882	3529	42	106	222	84	222	238	0.352941	14	7	36	16	95.375	8.08325	92.1125	4.66193	123.536	17.6324	119.143	8.67791	138.562	99.7621	5.15918	95.7844	133.867	98.0243	143.294	141.026	164.012
Plecoptera	0.315558	3096	33	109	37	21	37	39	0.538462	2	1	7	2	21.5	1.28893	21.7392	2.20985	32.8788	12.7696	27.7879	3.23434	32.5436	23.9522	2.03376	34.647	29.4	21.695	31.1111	30.8754	36.1595
Pompilidae	0.550882	2304	52	296	61	46	83	82	0.560976	4	5	8	8	47	1.57946	48.7689	3.41661	49.9231	3.67997	53.8462	3.68509	53.997	50.162	2.7588	52.0793	51.5854	47.3554	50.5965	55.4748	55.6302
Auchenorrhyncha excl Delphacidae	0.0609803	2029	11	66	325	101	355	358	0.282123	30	16	62	22	126.588	12.3341	135.082	6.18246	180.421	27.8045	157.364	31.4551	191.891	125.39	17.2672	169.94	233.349	137.757	252.258	216.662	264.2
Chloropidae	0.0399144	1388	23	36	149	54	150	200	0.27	13	4	23	9	69.6	11.6407	68.4689	4.15826	82.1111	15.9169	76	9.58259	89.1561	63.6249	6.11571	63.2984	91.576	73.6337	93.686	89.7874	105.33
Anthomyzidae	0.343061	549	33	79	18	16	18	22	0.727273	2	1	3	5	16.5	1.28585	16.9043	1.91261	16.8727	1.42849	18.9091	2.18182	17.1771	17.7883	1.55978	21.1865	17.5222	16.7578	17.0801	19.5739	17.781
Muscidae	0.0048102	535	4	6	358	64	393	400	0.16	24	12	43	16	85.2308	11.4711	89.4587	4.71395	107.336	18.3142	96.25	24.4374	112.417	78.6211	13.271	129.862	169.122	97.2163	169.986	139.699	163.163
Microlepidoptera	0.0165527	480	13	26	1746	93	1740	1888	0.0492585	40	17	69	14	136.333	18.2864	147.783	6.93393	249.956	57.8337	156.692	24.9373	204.218	119.243	11.9666	133.375	389.673	161.554	386.687	242.946	316.633
Macrolepidoptera	0.024051	425	19	30	1029	117	1026	1100	0.106364	52	19	80	20	183.3	24.8952	185.282	7.28121	268.579	49.4894	192.789	23.5977	247.468	148.508	11.9598	145.044	469.957	219.507	392.529	282.924	363.166
Evaniidae	0.464257	325	35	98	2	1	2	3	0.333333	0	0	0	0	1	0	NA	NA	1	0	1	0	1	1	0	NA	1	1	1	1	1
Asilidae	0.129143	269	27	57	39	18	39	41	0.439024	2	2	6	4	18.3333	0.920462	19.7951	2.12561	22.3333	4.6418	23.7778	3.64246	25.7721	20.8047	2.23372	29.1567	26.1281	18.5597	23.3333	26.4198	28.6356
Ismaridae	0.307178	259	41	111	5	4	5	6	0.666667	0	0	0	0	4	0	NA	NA	4	0	4	0	4	4.00153	0.039029	NA	4	4	4	4	4
Trixoscelididae	0.267997	245	18	36	4	4	4	4	1	0	0	0	1	4	0	4	0.866025	4	0	4	0	3.1634	4.12072	0.32625	NA	4	4	4	4	3.1634
Vespinae	0.0347403	240	31	36	12	11	12	12	0.916667	2	1	2	2	11.5	1.28007	12.3787	1.62213	11.9677	1.81908	12.9355	1.36859	12.9978	12.0376	0.908733	18.2677	11.9722	11.8802	11.708	13.3631	13.4275
Pallopteridae	0.307926	231	32	65	16	9	16	17	0.529412	0	0	0	1	9	0	9	1.49071	9	0	9	0	8.09274	9.24074	0.483061	15.9864	9	9	9	9	8.09274
Strepsiptera	0.687254	207	35	91	7	2	7	13	0.153846	0	0	0	0	2	0	NA	NA	2	0	2	0	2	2.04344	0.20384	NA	2	2	2	2	2
Small parasitic aculeate families	0.380807	204	18	38	11	7	11	12	0.583333	2	0	3	1	8	2.23607	10.9	1.21703	11.25	6.81145	9.83333	1.63583	11.6634	8.20598	0.858479	NA	10.2593	8.65306	10.0612	11.6395	13.8057
Dryomyzidae	0.0440935	176	11	11	4	2	7	5	0.4	1	0	1	0	2	0.353553	NA	NA	2	0.321412	2.90909	0.909091	3.72727	2.35049	0.477125	NA	2	2.5	2.5	3.63636	4.65909
Asteiidae	0.255815	151	28	54	8	5	8	8	0.625	0	0	0	1	5	0	5	0.894427	5	0	5	0	4.10582	5.12597	0.331936	13.7015	5	5	5	5	4.10582
Eulophidae: Omphale	0.191072	146	27	43	28	20	45	45	0.444444	6	4	10	6	23	3.41136	25.1643	2.35634	28.0247	6.672	29.6296	4.56383	33.547	24.4063	2.61894	30.3012	29.6896	25.07	33.0357	37.037	41.9338
Heloridae	0.521105	136	24	52	4	3	5	5	0.6	0	0	0	0	3	0	NA	NA	3	0	3	0	3	3.00106	0.0325832	NA	3	3	3	3	3
Formicidae	0.00833768	134	12	12	82	20	85	112	0.178571	7	5	13	4	23.5	3.65496	27.7376	2.73436	39.3646	15.116	31.9167	6.34484	39.7197	25.0642	3.32341	30.2421	38.8213	26.3788	50.641	45.4015	56.5013
Odonata	0.772673	115	15	43	59	19	61	63	0.301587	7	4	11	5	23.2	4.33015	27.8793	2.83879	30.2933	9.12026	29.2667	4.12903	34.7762	23.5394	2.24487	30.1611	27.4559	26.349	37.6076	39.0763	46.4325
Xoridinae	0.260552	115	33	55	22	14	30	28	0.5	3	4	4	5	14.6	1.18132	16.8512	1.96647	15.5515	2.10717	17.8788	3.09507	17.0862	16.1717	1.80518	27.9785	15.7409	15.2704	16.2245	19.3383	18.481
Dermaptera	0.0355299	102	12	15	5	3	5	6	0.5	1	0	1	0	3	0.408248	NA	NA	3	0.374228	3.91667	0.916667	4.75	3.35224	0.478184	13.7938	3	3.33333	3.33333	4.35185	5.27778
Conopidae	0.339851	87	17	30	27	10	27	28	0.357143	5	0	5	0	20	10.1704	21.9246	2.22515	19.4118	9.59011	14.7059	3.17429	19.1176	11.8687	1.58422	115.645	183.111	25	25	18.3824	23.8971
Sphecidae (s lat)	0.0998784	56	17	23	157	19	182	191	0.0994764	12	1	13	3	52	26.3569	49.697	4.81563	45.5098	21.8404	31.2353	5.15504	40.2243	24.0357	2.40398	54.0405	94	72.7424	56.5235	45.8579	59.055
Eumeninae	0.223331	53	23	30	38	17	38	39	0.435897	9	3	11	2	26	8.02434	27.8545	2.48006	45.9348	27.4224	27.5217	3.97535	35.8221	21.2564	1.99455	29.9668	44.3132	33.2872	50.1269	39.0447	50.8203
Gasteruptiidae+Aulacidae	0.694806	50	15	32	8	7	12	15	0.466667	3	1	4	1	8.5	2.54662	13	1.72778	14.4667	10.9073	10.7333	1.86667	13.3952	8.53803	1.08806	NA	14.2222	10.0612	13.2653	14.2381	17.7692
Poemeniinae	0.191072	45	24	38	11	7	13	13	0.538462	4	0	4	0	13	7.07651	22.1852	1.98489	12.75	6.79277	10.8333	1.91667	14.5	8.44405	0.92695	NA	63	17.2449	17.2449	14.3707	19.2347
Chrysididae	0.0455967	41	11	14	45	9	80	65	0.138462	3	0	5	2	12	4.47912	10.9008	1.35238	14.6818	6.90288	13.5455	2.43935	16.1636	11.0027	1.29744	11.3752	14.9608	13.3333	16.1399	17.7262	21.1524
Therevidae	0.134479	37	12	16	20	6	20	23	0.26087	3	0	3	1	9	4.41588	10.7969	1.8924	10.125	6.62028	8.75	1.58771	10.4924	7.17588	0.82366	NA	12.6667	11.25	9.375	10.9375	13.1155
Anomaloninae	0.0390829	32	4	15	40	10	45	45	0.222222	4	3	7	2	11.5	2.21761	14.9677	1.89936	19.1875	9.98133	15.25	3.79967	18.0833	12.3438	1.94831	19.6595	40	13.34	25.33	22.7225	26.9442
Tersilochinae: Neorhacodini	0.568478	25	9	12	1	1	1	1	1	0	0	0	0	1	0	NA	NA	1	0	1	0	1	1	0	NA	1	1	1	1	1
Bethylidae	0.0586243	13	6	9	14	2	22	25	0.08	1	0	1	0	2	0.353553	NA	NA	2	0.294628	2.83333	0.833333	3.5	2.3349	0.471955	NA	4	2.5	2.5	3.54167	4.375
Dixidae	0.143753	9	5	7	11	4	12	17	0.235294	2	1	2	2	4.5	1.25	6.61224	1.22306	4.8	1.54919	5.6	1.69706	5.9	4.81088	0.944073	41.2166	6.4	5.625	5.41667	7	7.375
OVERALL SAMPLE		22506	72	734	9165	1203	9558	10085	0.119286					1611	55	1649	21								1910
GROUP TOTALS		22506			9165	1203	9558	10085						1584.56		1678.08		2165.12		1812.92		2188.52	1467.2		1924.25	3215.15	1795.49	2907.24	2432.16	2953.84

### Sheet: Incidence data known groups
Analysis taxon	Proportion of SMTP catch processed	Number of observations	Number of traps	Number of samples	Number of known species 2003	Number of species in SMTP	Expert guess 2007	Expert guess 2017	Sample coverage of expected fauna	Chao2	Chao2 standard error	Jack1	Jack1 standard error	Jack2	Boot	Boot standard error
Psylloidea	0.091	306	51	155	87	45	97	109	0.412844	73	19	62	6	73	52	3
