## Supplementary material for "Completing Linnaeus’s inventory of the Swedish insect fauna: only 5,000 species left?": S6 Table

### Sheet: FaEu_taxon_bio_info
Order	Family-level unit (PESI)	Main feeding niche	Main feeding habitat
Archaeognatha	Machilidae	Saprophagous	Soil
Coleoptera	Acanthocnemidae	Predator	Wood
Coleoptera	Aderidae	Saprophagous	Wood
Coleoptera	Aegialiidae	Saprophagous	Soil
Coleoptera	Agyrtidae	Saprophagous	Soil
Coleoptera	Aleocharinae	Predator	Soil
Coleoptera	Alexiidae	Saprophagous	Fungi
Coleoptera	Anobiidae	Phytophagous	Wood
Coleoptera	Anthicidae	Saprophagous	Soil
Coleoptera	Anthribidae	Phytophagous	Plants
Coleoptera	Aphodiidae	Saprophagous	Temporary habitats
Coleoptera	Apionidae	Phytophagous	Plants
Coleoptera	Artematopodidae	Saprophagous	Soil
Coleoptera	Attelabidae	Phytophagous	Plants
Coleoptera	Biphyllidae	Saprophagous	Fungi
Coleoptera	Boridae	Saprophagous	Wood
Coleoptera	Bostrichidae	Phytophagous	Wood
Coleoptera	Bothrideridae	Predator	Wood
Coleoptera	Brachyceridae	Phytophagous	Plants
Coleoptera	Brentidae	Phytophagous	Plants
Coleoptera	Buprestidae	Phytophagous	Wood
Coleoptera	Byrrhidae	Phytophagous	Plants
Coleoptera	Byturidae	Phytophagous	Plants
Coleoptera	Cantharidae	Predator	Soil
Coleoptera	Carabidae	Predator	Soil
Coleoptera	Cerambycidae	Phytophagous	Wood
Coleoptera	Cerophytidae	Saprophagous	Wood
Coleoptera	Cerylonidae	Saprophagous	Wood
Coleoptera	Cetoniidae	Saprophagous	Wood
Coleoptera	Chrysomelidae	Phytophagous	Plants
Coleoptera	Ciidae	Saprophagous	Fungi
Coleoptera	Clambidae	Saprophagous	Soil
Coleoptera	Cleridae	Predator	Wood
Coleoptera	Coccinellidae	Predator	Plants
Coleoptera	Corylophidae	Saprophagous	Soil
Coleoptera	Crowsoniellidae		Soil
Coleoptera	Cryptophagidae	Saprophagous	Soil
Coleoptera	Cucujidae	Saprophagous	Wood
Coleoptera	Curculionidae	Phytophagous	Plants
Coleoptera	Cybocephalidae	Predator	Plants
Coleoptera	Dascillidae	Saprophagous	Soil
Coleoptera	Dasycerinae	Saprophagous	Soil
Coleoptera	Dasytidae	Predator	Wood
Coleoptera	Dermestidae	Saprophagous	Temporary habitats
Coleoptera	Derodontidae	Phytophage-parasitoid	Plants
Coleoptera	Drilidae	Predator	Soil
Coleoptera	Dryophthoridae	Phytophagous	Plants
Coleoptera	Dryopidae	Saprophagous	Water
Coleoptera	Dynastidae	Saprophagous	Soil
Coleoptera	Dytiscidae	Predator	Water
Coleoptera	Elateridae	Saprophagous	Soil
Coleoptera	Elmidae	Saprophagous	Water
Coleoptera	Endecatomidae	Saprophagous	Wood
Coleoptera	Endomychidae	Saprophagous	Fungi
Coleoptera	Erirhinidae	Phytophagous	Plants
Coleoptera	Erotylidae	Saprophagous	Fungi
Coleoptera	Euaesthetinae	Predator	Soil
Coleoptera	Euchiridae	Saprophagous	Wood
Coleoptera	Eucinetidae	Saprophagous	Soil
Coleoptera	Eucnemidae	Saprophagous	Wood
Coleoptera	Geotrupidae	Saprophagous	Temporary habitats
Coleoptera	Gietellidae	Predator	Soil
Coleoptera	Glaphyridae	Saprophagous	Soil
Coleoptera	Glaresidae	Saprophagous	Soil
Coleoptera	Gyrinidae	Predator	Water
Coleoptera	Habrocerinae	Predator	Soil
Coleoptera	Haliplidae	Saprophagous	Water
Coleoptera	Heteroceridae	Saprophagous	Water
Coleoptera	Histeridae	Predator	Temporary habitats
Coleoptera	Hybosoridae	Saprophagous	Temporary habitats
Coleoptera	Hydraenidae	Saprophagous	Water
Coleoptera	Hydrophilidae	Predator	Water
Coleoptera	Hydroscaphidae	Phytophagous	Water
Coleoptera	Hygrobiidae	Predator	Water
Coleoptera	Jacobsoniidae	Saprophagous	Soil
Coleoptera	Kateretidae	Phytophagous	Plants
Coleoptera	Laemophloeidae	Saprophagous	Wood
Coleoptera	Lampyridae	Predator	Soil
Coleoptera	Languriidae	Saprophagous	Wood
Coleoptera	Latridiidae	Saprophagous	Soil
Coleoptera	Leiodidae	Saprophagous	Soil
Coleoptera	Leptotyphlinae	Predator	Soil
Coleoptera	Limnichidae	Saprophagous	Water
Coleoptera	Lucanidae	Saprophagous	Wood
Coleoptera	Lycidae	Predator	Soil
Coleoptera	Lyctidae	Phytophagous	Wood
Coleoptera	Lymexylidae	Phytophagous	Wood
Coleoptera	Malachiidae	Predator	Plants
Coleoptera	Melandryidae	Predator	Wood
Coleoptera	Meloidae	Phytophage-parasitoid	Soil
Coleoptera	Melolonthidae	Phytophagous	Soil
Coleoptera	Melyridae	Predator	Plants
Coleoptera	Micromalthidae	Saprophagous	Wood
Coleoptera	Micropeplinae	Saprophagous	Temporary habitats
Coleoptera	Monotomidae	Saprophagous	Soil
Coleoptera	Mordellidae	Saprophagous	Wood
Coleoptera	Mycetophagidae	Saprophagous	Fungi
Coleoptera	Mycteridae	Predator	Wood
Coleoptera	Nanophyidae	Phytophagous	Plants
Coleoptera	Nemonychidae	Phytophagous	Plants
Coleoptera	Nitidulidae	Saprophagous	Temporary habitats
Coleoptera	Nosodendridae	Saprophagous	Temporary habitats
Coleoptera	Noteridae	Predator	Water
Coleoptera	Ochodaeidae	Saprophagous	Soil
Coleoptera	Oedemeridae	Saprophagous	Wood
Coleoptera	Olisthaerinae	Predator	Wood
Coleoptera	Omaliinae	Saprophagous	Temporary habitats
Coleoptera	Omalisidae	Predator	Soil
Coleoptera	Orphnidae	Saprophagous	Soil
Coleoptera	Osoriinae	Predator	Wood
Coleoptera	Oxycorynidae	Phytophagous	Wood
Coleoptera	Oxyporinae	Predator	Fungi
Coleoptera	Oxytelinae	Saprophagous	Temporary habitats
Coleoptera	Pachypodidae	Phytophagous	Soil
Coleoptera	Paederinae	Predator	Soil
Coleoptera	Passandridae	Phytophage-parasitoid	Wood
Coleoptera	Phalacridae	Saprophagous	Fungi
Coleoptera	Phloeocharinae	Predator	Wood
Coleoptera	Phloeostichidae	Saprophagous	Wood
Coleoptera	Phloiophilidae	Saprophagous	Fungi
Coleoptera	Piestinae	Predator	Wood
Coleoptera	Prionoceridae	Predator	Wood
Coleoptera	Prostomidae	Saprophagous	Wood
Coleoptera	Proteininae	Saprophagous	Temporary habitats
Coleoptera	Pselaphinae	Saprophagous	Soil
Coleoptera	Psephenidae	Saprophagous	Water
Coleoptera	Pseudopsinae	Saprophagous	Soil
Coleoptera	Ptiliidae	Saprophagous	Temporary habitats
Coleoptera	Pyrochroidae	Saprophagous	Wood
Coleoptera	Pythidae	Saprophagous	Wood
Coleoptera	Quediinae	Predator	Temporary habitats
Coleoptera	Raymondionymidae	Phytophagous	Plants
Coleoptera	Rhipiceridae	Phytophage-parasitoid	Plants
Coleoptera	Rhynchitidae	Phytophagous	Plants
Coleoptera	Ripiphoridae	Saprophage-parasitoid	Soil
Coleoptera	Rutelidae	Phytophagous	Soil
Coleoptera	Salpingidae	Saprophagous	Wood
Coleoptera	Scaphidiinae	Saprophagous	Fungi
Coleoptera	Scarabaeidae	Saprophagous	Temporary habitats
Coleoptera	Scirtidae	Saprophagous	Soil
Coleoptera	Scraptiidae	Saprophagous	Wood
Coleoptera	Scydmaenidae	Saprophagous	Soil
Coleoptera	Silphidae	Saprophagous	Temporary habitats
Coleoptera	Silvanidae	Saprophagous	Wood
Coleoptera	Sphaeritidae	Saprophagous	Temporary habitats
Coleoptera	Sphaeriusidae	Saprophagous	Water
Coleoptera	Sphindidae	Saprophagous	Fungi
Coleoptera	Staphylininae	Predator	Temporary habitats
Coleoptera	Steninae	Predator	Soil
Coleoptera	Stenotrachelidae	Saprophagous	Wood
Coleoptera	Tachyporinae	Predator	Soil
Coleoptera	Tenebrionidae	Saprophagous	Wood
Coleoptera	Tetratomidae	Saprophagous	Fungi
Coleoptera	Thanerocleridae	Predator	Temporary habitats
Coleoptera	Throscidae	Saprophagous	Soil
Coleoptera	Trachypachidae	Predator	Soil
Coleoptera	Trichophyinae	Predator	Soil
Coleoptera	Trigonurinae	Predator	Wood
Coleoptera	Trogidae	Saprophagous	Temporary habitats
Coleoptera	Trogositidae	Saprophagous	Wood
Coleoptera	Zopheridae	Predator	Wood
Collembola	Actaletidae	Saprophagous	Soil
Collembola	Arrhopalitidae	Saprophagous	Soil
Collembola	Bourletiellidae	Saprophagous	Plants
Collembola	Brachystomellidae	Saprophagous	Soil
Collembola	Cyphoderidae	Saprophagous	Soil
Collembola	Dicyrtomidae	Saprophagous	Soil
Collembola	Entomobryidae	Saprophagous	Soil
Collembola	Hypogastruridae	Saprophagous	Soil
Collembola	Isotomidae	Saprophagous	Soil
Collembola	Katiannidae	Saprophagous	Soil
Collembola	Mackenziellidae	Saprophagous	Soil
Collembola	Neanuridae	Saprophagous	Soil
Collembola	Neelidae	Saprophagous	Soil
Collembola	Odontellidae	Saprophagous	Soil
Collembola	Oncopoduridae	Saprophagous	Soil
Collembola	Onychiuridae	Saprophagous	Soil
Collembola	Poduridae	Saprophagous	Water
Collembola	Sminthuridae	Saprophagous	Plants
Collembola	Sminthurididae	Saprophagous	Soil
Collembola	Tomoceridae	Saprophagous	Soil
Collembola	Tullbergiidae	Saprophagous	Soil
Dermaptera	Anisolabididae	Saprophagous	Soil
Dermaptera	Carcinophoridae	Saprophagous	Soil
Dermaptera	Forficulidae	Saprophagous	Soil
Dermaptera	Labiduridae	Predator	Soil
Dermaptera	Pygidicranidae	Saprophagous	Soil
Dermaptera	Spongiphoridae	Saprophagous	Soil
Dictyoptera	Amorphoscelididae	Predator	Plants
Dictyoptera	Blaberidae	Saprophagous	Temporary habitats
Dictyoptera	Blattellidae	Saprophagous	Temporary habitats
Dictyoptera	Blattidae	Saprophagous	Temporary habitats
Dictyoptera	Empusidae	Predator	Plants
Dictyoptera	Kalotermitidae	Saprophagous	Wood
Dictyoptera	Mantidae	Predator	Plants
Dictyoptera	Polyphagidae	Saprophagous	Temporary habitats
Diplura	Campodeidae	Predator	Soil
Diplura	Japygidae	Predator	Soil
Diptera	Acartophthalmidae	Saprophagous	Temporary habitats
Diptera	Acroceridae	Predator-parasitoid	Soil
Diptera	Agromyzidae	Phytophagous	Plants
Diptera	Anisopodidae	Saprophagous	Temporary habitats
Diptera	Anthomyiidae	Phytophagous	Plants
Diptera	Anthomyzidae	Saprophagous	Plants
Diptera	Asilidae	Predator	Soil
Diptera	Asteiidae	Saprophagous
Diptera	Atelestidae
Diptera	Athericidae	Predator	Water
Diptera	Aulacigastridae	Saprophagous	Temporary habitats
Diptera	Axymyiidae	Saprophagous
Diptera	Bibionidae	Saprophagous	Soil
Diptera	Blephariceridae	Saprophagous	Water
Diptera	Bolitophilidae	Saprophagous	Fungi
Diptera	Bombyliidae	Phytophage-parasitoid	Plants
Diptera	Borboropsidae
Diptera	Braulidae	Saprophagous	Temporary habitats
Diptera	Calliphoridae	Saprophagous	Temporary habitats
Diptera	Camillidae	Saprophagous	Temporary habitats
Diptera	Campichoetidae	Saprophagous
Diptera	Canacidae	Saprophagous	Water
Diptera	Canthyloscelidae	Saprophagous	Wood
Diptera	Carnidae	Saprophagous	Temporary habitats
Diptera	Cecidomyiidae	Phytophagous	Plants
Diptera	Ceratopogonidae	Saprophagous	Water
Diptera	Chamaemyiidae	Predator	Plants
Diptera	Chaoboridae	Predator	Water
Diptera	Chironomidae	Saprophagous	Water
Diptera	Chiropteromyzidae	Saprophagous	Temporary habitats
Diptera	Chloropidae	Phytophagous	Plants
Diptera	Chyromyidae	Saprophagous	Temporary habitats
Diptera	Clusiidae	Saprophagous	Wood
Diptera	Coelopidae	Saprophagous	Temporary habitats
Diptera	Coenomyiidae	Predator	Wood
Diptera	Conopidae	Phytophage-parasitoid	Plants
Diptera	Cryptochetidae	Phytophage-parasitoid	Plants
Diptera	Culicidae	Saprophagous	Water
Diptera	Curtonotidae	Predator
Diptera	Cylindrotomidae	Saprophagous	Soil
Diptera	Diadocidiidae	Saprophagous	Fungi
Diptera	Diastatidae	Saprophagous
Diptera	Diopsidae	Phytophagous
Diptera	Ditomyiidae	Saprophagous	Wood
Diptera	Dixidae	Saprophagous	Water
Diptera	Dolichopodidae	Predator	Soil
Diptera	Drosophilidae	Saprophagous	Temporary habitats
Diptera	Dryomyzidae	Saprophagous	Temporary habitats
Diptera	Empididae	Predator	Soil
Diptera	Ephydridae	Saprophagous	Water
Diptera	Fanniidae	Saprophagous	Temporary habitats
Diptera	Helcomyzidae	Saprophagous	Temporary habitats
Diptera	Heleomyzidae	Saprophagous	Temporary habitats
Diptera	Hesperinidae	Saprophagous	Wood
Diptera	Heterocheilidae	Saprophagous	Temporary habitats
Diptera	Hilarimorphidae
Diptera	Hippoboscidae	Parasite	Homeothermic animals
Diptera	Hybotidae	Predator	Soil
Diptera	Keroplatidae	Saprophagous	Fungi
Diptera	Lauxaniidae	Saprophagous	Temporary habitats
Diptera	Limoniidae	Saprophagous	Soil
Diptera	Lonchaeidae	Saprophagous	Wood
Diptera	Lonchopteridae	Saprophagous	Soil
Diptera	Megamerinidae	Predator	Wood
Diptera	Micropezidae	Saprophagous	Soil
Diptera	Microphoridae	Predator	Temporary habitats
Diptera	Milichiidae	Saprophagous	Temporary habitats
Diptera	Muscidae	Saprophagous	Temporary habitats
Diptera	Mycetobiidae	Saprophagous	Fungi
Diptera	Mycetophilidae	Saprophagous	Fungi
Diptera	Mydidae	Predator	Wood
Diptera	Mythicomyiidae	Predator	Soil
Diptera	Nannodastiidae
Diptera	Nemestrinidae	Phytophage-parasitoid	Plants
Diptera	Nycteribiidae	Parasite	Homeothermic animals
Diptera	Odiniidae	Predator	Wood
Diptera	Oestridae	Parasite	Homeothermic animals
Diptera	Opetiidae	Saprophagous	Wood
Diptera	Opomyzidae	Phytophagous	Plants
Diptera	Pachyneuridae	Saprophagous	Fungi
Diptera	Pallopteridae	Saprophagous
Diptera	Pediciidae	Saprophagous	Soil
Diptera	Periscelididae	Saprophagous	Wood
Diptera	Phaeomyiidae	Saprophage-parasitoid	Soil
Diptera	Phoridae	Saprophagous	Temporary habitats
Diptera	Piophilidae	Saprophagous	Temporary habitats
Diptera	Pipunculidae	Phytophage-parasitoid	Plants
Diptera	Platypezidae	Saprophagous	Fungi
Diptera	Platystomatidae	Saprophagous	Soil
Diptera	Pseudopomyzidae	Saprophagous	Wood
Diptera	Psilidae	Phytophagous	Soil
Diptera	Psychodidae	Saprophagous	Temporary habitats
Diptera	Ptychopteridae	Saprophagous	Water
Diptera	Pyrgotidae	Phytophage-parasitoid	Plants
Diptera	Rachiceridae	Predator	Wood
Diptera	Rhagionidae	Predator	Soil
Diptera	Rhinophoridae	Saprophage-parasitoid	Soil
Diptera	Sarcophagidae	Saprophagous	Temporary habitats
Diptera	Scathophagidae	Phytophagous	Plants
Diptera	Scatopsidae	Saprophagous	Temporary habitats
Diptera	Scenopinidae	Predator	Soil
Diptera	Sciaridae	Saprophagous	Soil
Diptera	Sciomyzidae	Predator	Water
Diptera	Sepsidae	Saprophagous	Temporary habitats
Diptera	Simuliidae	Saprophagous	Water
Diptera	Sphaeroceridae	Saprophagous	Temporary habitats
Diptera	Stratiomyidae	Saprophagous	Water
Diptera	Streblidae	Parasite	Homeothermic animals
Diptera	Strongylophthalmyiidae	Saprophagous	Wood
Diptera	Syrphidae	Predator	Plants
Diptera	Tabanidae	Predator	Water
Diptera	Tachinidae	Phytophage-parasitoid	Plants
Diptera	Tanypezidae	Saprophagous
Diptera	Tephritidae	Phytophagous	Plants
Diptera	Tethinidae	Saprophagous	Temporary habitats
Diptera	Thaumaleidae	Saprophagous	Water
Diptera	Therevidae	Predator	Soil
Diptera	Tipulidae	Saprophagous	Soil
Diptera	Trichoceridae	Saprophagous	Soil
Diptera	Trixoscelididae	Saprophagous	Temporary habitats
Diptera	Ulidiidae	Saprophagous	Temporary habitats
Diptera	Vermileonidae	Predator	Soil
Diptera	Xenasteiidae
Diptera	Xylomyidae	Saprophagous	Wood
Diptera	Xylophagidae	Predator	Wood
Embioptera	Embiidae	Saprophagous	Soil
Embioptera	Oligotomidae	Saprophagous	Soil
Ephemeroptera	Ameletidae	Saprophagous	Water
Ephemeroptera	Ametropodidae	Saprophagous	Water
Ephemeroptera	Arthropleidae	Saprophagous	Water
Ephemeroptera	Baetidae	Saprophagous	Water
Ephemeroptera	Behningiidae	Saprophagous	Water
Ephemeroptera	Caenidae	Saprophagous	Water
Ephemeroptera	Ephemerellidae	Saprophagous	Water
Ephemeroptera	Ephemeridae	Saprophagous	Water
Ephemeroptera	Heptageniidae	Saprophagous	Water
Ephemeroptera	Isonychiidae	Saprophagous	Water
Ephemeroptera	Leptophlebiidae	Saprophagous	Water
Ephemeroptera	Neoephemeridae	Saprophagous	Water
Ephemeroptera	Oligoneuriidae	Saprophagous	Water
Ephemeroptera	Palingeniidae	Saprophagous	Water
Ephemeroptera	Polymitarcyidae	Saprophagous	Water
Ephemeroptera	Potamanthidae	Saprophagous	Water
Ephemeroptera	Prosopistomatidae	Saprophagous	Water
Ephemeroptera	Siphlonuridae	Saprophagous	Water
Hemiptera	Acanthosomatidae	Phytophagous	Plants
Hemiptera	Achilidae	Saprophagous	Wood
Hemiptera	Aclerdidae	Phytophagous	Plants
Hemiptera	Adelgidae	Phytophagous	Plants
Hemiptera	Aepophilidae	Predator	Water
Hemiptera	Aleyrodidae	Phytophagous	Plants
Hemiptera	Alydidae	Phytophagous	Plants
Hemiptera	Anthocoridae	Predator	Plants
Hemiptera	Aphelocheiridae	Predator	Water
Hemiptera	Aphididae	Phytophagous	Plants
Hemiptera	Aphrophoridae	Phytophagous	Plants
Hemiptera	Aradidae	Saprophagous	Wood
Hemiptera	Asterolecaniidae	Phytophagous	Plants
Hemiptera	Beesoniidae	Phytophagous	Plants
Hemiptera	Belostomatidae	Predator	Water
Hemiptera	Berytidae	Phytophagous	Plants
Hemiptera	Caliscelidae	Phytophagous	Plants
Hemiptera	Calophyidae	Phytophagous	Plants
Hemiptera	Ceratocombidae	Phytophagous	Plants
Hemiptera	Cercopidae	Phytophagous	Plants
Hemiptera	Cerococcidae	Phytophagous	Plants
Hemiptera	Cicadellidae	Phytophagous	Plants
Hemiptera	Cicadidae	Phytophagous	Soil
Hemiptera	Cimicidae	Parasite	Homeothermic animals
Hemiptera	Cixiidae	Phytophagous	Plants
Hemiptera	Coccidae	Phytophagous	Plants
Hemiptera	Coreidae	Phytophagous	Plants
Hemiptera	Corixidae	Saprophagous	Water
Hemiptera	Cydnidae	Phytophagous	Soil
Hemiptera	Dactylopiidae	Phytophagous	Plants
Hemiptera	Delphacidae	Phytophagous	Plants
Hemiptera	Derbidae	Phytophagous	Plants
Hemiptera	Diaspididae	Phytophagous	Plants
Hemiptera	Dictyopharidae	Phytophagous	Plants
Hemiptera	Dipsocoridae	Predator	Soil
Hemiptera	Enicocephalidae	Predator	Soil
Hemiptera	Eriococcidae	Phytophagous	Plants
Hemiptera	Flatidae	Phytophagous	Plants
Hemiptera	Gerridae	Predator	Water
Hemiptera	Hebridae	Phytophagous	Plants
Hemiptera	Homotomidae	Phytophagous	Plants
Hemiptera	Hydrometridae	Saprophagous	Water
Hemiptera	Issidae	Phytophagous	Plants
Hemiptera	Kermesidae	Phytophagous	Plants
Hemiptera	Kinnaridae	Phytophagous	Plants
Hemiptera	Lecanodiaspididae	Phytophagous	Plants
Hemiptera	Leptopodidae	Predator	Soil
Hemiptera	Lygaeidae	Phytophagous	Plants
Hemiptera	Margarodidae	Phytophagous	Plants
Hemiptera	Meenoplidae	Phytophagous	Plants
Hemiptera	Membracidae	Phytophagous	Plants
Hemiptera	Mesoveliidae	Predator	Water
Hemiptera	Micrococcidae	Phytophagous	Plants
Hemiptera	Microphysidae	Predator	Soil
Hemiptera	Miridae	Phytophagous	Plants
Hemiptera	Nabidae	Predator	Plants
Hemiptera	Naucoridae	Predator	Water
Hemiptera	Nepidae	Predator	Water
Hemiptera	Notonectidae	Predator	Water
Hemiptera	Ochteridae	Predator	Soil
Hemiptera	Ortheziidae	Phytophagous	Plants
Hemiptera	Pentatomidae	Phytophagous	Plants
Hemiptera	Phoenicococcidae	Phytophagous	Plants
Hemiptera	Phylloxeridae	Phytophagous	Plants
Hemiptera	Piesmatidae	Phytophagous	Plants
Hemiptera	Plataspididae	Phytophagous	Plants
Hemiptera	Pleidae	Predator	Water
Hemiptera	Pseudococcidae	Phytophagous	Plants
Hemiptera	Psyllidae	Phytophagous	Plants
Hemiptera	Pyrrhocoridae	Phytophagous	Plants
Hemiptera	Reduviidae	Predator	Plants
Hemiptera	Rhopalidae	Phytophagous	Plants
Hemiptera	Ricaniidae	Phytophagous	Plants
Hemiptera	Saldidae	Predator	Soil
Hemiptera	Scutelleridae	Phytophagous	Plants
Hemiptera	Stenocephalidae	Phytophagous	Plants
Hemiptera	Tettigometridae	Phytophagous	Plants
Hemiptera	Thyreocoridae	Phytophagous	Soil
Hemiptera	Tibicinidae	Phytophagous	Soil
Hemiptera	Tingidae	Phytophagous	Plants
Hemiptera	Triozidae	Phytophagous	Plants
Hemiptera	Tropiduchidae	Phytophagous	Plants
Hemiptera	Ulopidae	Phytophagous	Plants
Hemiptera	Veliidae	Predator	Water
Hymenoptera	Acaenitinae	Phytophage-parasitoid	Wood
Hymenoptera	Adeliinae	Phytophage-parasitoid	Plants
Hymenoptera	Adelognathinae	Phytophage-parasitoid	Plants
Hymenoptera	Agaonidae	Phytophagous	Plants
Hymenoptera	Agathidinae	Phytophage-parasitoid	Plants
Hymenoptera	Agriotypinae	Saprophage-parasitoid	Water
Hymenoptera	Alomyinae	Phytophage-parasitoid	Plants
Hymenoptera	Alysiinae	Saprophage-parasitoid	Soil
Hymenoptera	Ampulicidae	Predator	Soil
Hymenoptera	Anomaloninae	Phytophage-parasitoid	Plants
Hymenoptera	Aphelinidae	Phytophage-parasitoid	Plants
Hymenoptera	Aphidiinae	Phytophage-parasitoid	Plants
Hymenoptera	Apidae	Phytophagous	Plants
Hymenoptera	Argidae	Phytophagous	Plants
Hymenoptera	Aulacidae	Phytophage-parasitoid	Wood
Hymenoptera	Banchinae	Phytophage-parasitoid	Plants
Hymenoptera	Bethylidae	Saprophage-parasitoid	Soil
Hymenoptera	Blacinae	Phytophage-parasitoid	Plants
Hymenoptera	Blasticotomidae	Phytophagous	Plants
Hymenoptera	Brachistinae	Saprophage-parasitoid	Fungi
Hymenoptera	Brachycyrtinae	Predator-parasitoid	Plants
Hymenoptera	Braconinae	Phytophage-parasitoid	Plants
Hymenoptera	Bradynobaenidae
Hymenoptera	Campopleginae	Phytophage-parasitoid	Plants
Hymenoptera	Cardiochilinae	Phytophage-parasitoid	Plants
Hymenoptera	Cenocoeliinae	Phytophage-parasitoid	Wood
Hymenoptera	Cephidae	Phytophagous	Plants
Hymenoptera	Ceraphronidae	Phytophage-parasitoid	Plants
Hymenoptera	Chalcididae	Phytophage-parasitoid	Plants
Hymenoptera	Charmontinae	Phytophage-parasitoid	Plants
Hymenoptera	Cheloninae	Phytophage-parasitoid	Plants
Hymenoptera	Chrysididae	Phytophage-parasitoid	Plants
Hymenoptera	Cimbicidae	Phytophagous	Plants
Hymenoptera	Collyriinae	Saprophage-parasitoid	Soil
Hymenoptera	Crabronidae	Predator	Wood
Hymenoptera	Cremastinae	Phytophage-parasitoid	Plants
Hymenoptera	Cryptinae	Phytophage-parasitoid	Plants
Hymenoptera	Ctenopelmatinae	Phytophage-parasitoid	Plants
Hymenoptera	Cylloceriinae	Saprophage-parasitoid	Soil
Hymenoptera	Cynipidae	Phytophagous	Plants
Hymenoptera	Diacritinae
Hymenoptera	Diapriidae	Saprophage-parasitoid	Temporary habitats
Hymenoptera	Diplazontinae	Predator-parasitoid	Plants
Hymenoptera	Diprionidae	Phytophagous	Plants
Hymenoptera	Dirrhopinae	Phytophage-parasitoid	Plants
Hymenoptera	Doryctinae	Phytophage-parasitoid	Wood
Hymenoptera	Dryinidae	Phytophage-parasitoid	Plants
Hymenoptera	Embolemidae	Saprophage-parasitoid	Wood
Hymenoptera	Encyrtidae	Phytophage-parasitoid	Plants
Hymenoptera	Eucerotinae	Predator-parasitoid	Plants
Hymenoptera	Eucharitidae	Saprophage-parasitoid	Soil
Hymenoptera	Eulophidae	Phytophage-parasitoid	Plants
Hymenoptera	Eupelmidae	Phytophage-parasitoid	Plants
Hymenoptera	Euphorinae	Phytophage-parasitoid	Plants
Hymenoptera	Eurytomidae	Phytophage-parasitoid	Plants
Hymenoptera	Evaniidae	Saprophage-parasitoid	Soil
Hymenoptera	Exothecinae	Phytophage-parasitoid	Plants
Hymenoptera	Figitidae	Saprophage-parasitoid	Temporary habitats
Hymenoptera	Formicidae	Saprophagous	Soil
Hymenoptera	Gasteruptiidae	Phytophage-parasitoid	Plants
Hymenoptera	Gnamptodontinae	Phytophage-parasitoid	Plants
Hymenoptera	Helconinae	Phytophage-parasitoid	Wood
Hymenoptera	Heloridae	Predator-parasitoid	Plants
Hymenoptera	Heterogynaidae	Predator
Hymenoptera	Histeromerinae	Phytophage-parasitoid	Wood
Hymenoptera	Homolobinae	Phytophage-parasitoid	Plants
Hymenoptera	Hormiinae	Phytophage-parasitoid	Plants
Hymenoptera	Hybrizontinae	Saprophage-parasitoid	Soil
Hymenoptera	Ibaliidae	Phytophage-parasitoid	Wood
Hymenoptera	Ichneumoninae	Phytophage-parasitoid	Plants
Hymenoptera	Ichneutinae	Phytophage-parasitoid	Plants
Hymenoptera	Leucospidae	Phytophage-parasitoid	Plants
Hymenoptera	Lycorininae	Phytophage-parasitoid	Plants
Hymenoptera	Lysiterminae	Phytophage-parasitoid	Plants
Hymenoptera	Macrocentrinae	Phytophage-parasitoid	Plants
Hymenoptera	Megalodontesidae	Phytophagous	Plants
Hymenoptera	Megaspilidae	Predator-parasitoid	Plants
Hymenoptera	Mesochorinae	Predator-parasitoid	Plants
Hymenoptera	Metopiinae	Phytophage-parasitoid	Plants
Hymenoptera	Microgastrinae	Phytophage-parasitoid	Plants
Hymenoptera	Microleptinae	Saprophage-parasitoid	Water
Hymenoptera	Microtypinae	Phytophage-parasitoid	Plants
Hymenoptera	Miracinae	Phytophage-parasitoid	Plants
Hymenoptera	Mutillidae	Phytophage-parasitoid	Soil
Hymenoptera	Mymaridae	General.parasitoid	Plants
Hymenoptera	Mymarommatidae
Hymenoptera	Neorhacodinae	Phytophage-parasitoid	Plants
Hymenoptera	Ophioninae	Phytophage-parasitoid	Plants
Hymenoptera	Opiinae	Phytophage-parasitoid	Plants
Hymenoptera	Orgilinae	Phytophage-parasitoid	Plants
Hymenoptera	Ormyridae	Phytophage-parasitoid	Plants
Hymenoptera	Orthocentrinae	Saprophage-parasitoid	Fungi
Hymenoptera	Orthopelmatinae	Phytophage-parasitoid	Plants
Hymenoptera	Orussidae	Phytophage-parasitoid	Wood
Hymenoptera	Oxytorinae
Hymenoptera	Pambolinae	Phytophage-parasitoid	Plants
Hymenoptera	Pamphiliidae	Phytophagous	Plants
Hymenoptera	Perilampidae	Predator-parasitoid	Plants
Hymenoptera	Phrudinae	Phytophage-parasitoid	Plants
Hymenoptera	Pimplinae	Phytophage-parasitoid	Wood
Hymenoptera	Platygastridae	Phytophage-parasitoid	Plants
Hymenoptera	Poemeniinae	Phytophage-parasitoid	Wood
Hymenoptera	Pompilidae	Predator	Soil
Hymenoptera	Proctotrupidae	Predator-parasitoid	Soil
Hymenoptera	Pteromalidae	General.parasitoid	Plants
Hymenoptera	Rhysipolinae	Phytophage-parasitoid	Plants
Hymenoptera	Rhyssalinae	Phytophage-parasitoid	Plants
Hymenoptera	Rhyssinae	Phytophage-parasitoid	Wood
Hymenoptera	Rogadinae	Phytophage-parasitoid	Plants
Hymenoptera	Sapygidae	Predator	Plants
Hymenoptera	Scelionidae	Predator-parasitoid	Soil
Hymenoptera	Sclerogibbidae	Saprophage-parasitoid	Soil
Hymenoptera	Scoliidae	Saprophage-parasitoid	Soil
Hymenoptera	Sigalphinae	Phytophage-parasitoid	Plants
Hymenoptera	Signiphoridae	Phytophage-parasitoid	Plants
Hymenoptera	Siricidae	Phytophagous	Wood
Hymenoptera	Sphecidae	Predator	Soil
Hymenoptera	Stephanidae	Phytophage-parasitoid	Wood
Hymenoptera	Stilbopinae	Phytophage-parasitoid	Plants
Hymenoptera	Tenthredinidae	Phytophagous	Plants
Hymenoptera	Tersilochinae	Phytophage-parasitoid	Plants
Hymenoptera	Tetracampidae	Phytophage-parasitoid	Plants
Hymenoptera	Tiphiidae	Saprophage-parasitoid	Soil
Hymenoptera	Torymidae	Phytophage-parasitoid	Plants
Hymenoptera	Trichogrammatidae	Phytophage-parasitoid	Plants
Hymenoptera	Trigonalidae	Predator-parasitoid	Plants
Hymenoptera	Tryphoninae	Phytophage-parasitoid	Plants
Hymenoptera	Vanhorniidae	Saprophage-parasitoid	Wood
Hymenoptera	Vespidae	Predator
Hymenoptera	Xiphydriidae	Phytophagous	Wood
Hymenoptera	Xoridinae	Phytophage-parasitoid	Wood
Hymenoptera	Xyelidae	Phytophagous	Plants
Isoptera	Rhinotermitidae	Saprophagous	Wood
Isoptera	Termitidae	Saprophagous	Soil
Lepidoptera	Acanthopteroctetidae	Phytophagous	Plants
Lepidoptera	Adelidae	Saprophagous	Soil
Lepidoptera	Alucitidae	Phytophagous	Plants
Lepidoptera	Argyresthiidae	Phytophagous	Plants
Lepidoptera	Autostichidae	Saprophagous	Temporary habitats
Lepidoptera	Batrachedridae	Phytophagous	Plants
Lepidoptera	Bedelliidae	Phytophagous	Plants
Lepidoptera	Blastobasidae	Saprophagous	Soil
Lepidoptera	Brachodidae	Phytophagous	Plants
Lepidoptera	Brahmaeidae	Phytophagous	Plants
Lepidoptera	Bucculatricidae	Phytophagous	Plants
Lepidoptera	Carposinidae	Phytophagous	Plants
Lepidoptera	Castniidae	Phytophagous	Plants
Lepidoptera	Chimabachidae	Phytophagous	Plants
Lepidoptera	Choreutidae	Phytophagous	Plants
Lepidoptera	Cimeliidae	Phytophagous	Plants
Lepidoptera	Coleophoridae	Phytophagous	Plants
Lepidoptera	Cosmopterigidae	Phytophagous	Plants
Lepidoptera	Cossidae	Phytophagous	Wood
Lepidoptera	Crambidae	Phytophagous	Plants
Lepidoptera	Douglasiidae	Phytophagous	Plants
Lepidoptera	Drepanidae	Phytophagous	Plants
Lepidoptera	Elachistidae	Phytophagous	Plants
Lepidoptera	Endromidae	Phytophagous	Plants
Lepidoptera	Epermeniidae	Phytophagous	Plants
Lepidoptera	Epipyropidae	Phytophage-parasitoid	Plants
Lepidoptera	Erebidae	Phytophagous	Plants
Lepidoptera	Eriocottidae	Saprophagous	Soil
Lepidoptera	Eriocraniidae	Phytophagous	Plants
Lepidoptera	Euteliidae	Phytophagous	Plants
Lepidoptera	Galacticidae	Phytophagous	Plants
Lepidoptera	Gelechiidae	Phytophagous	Plants
Lepidoptera	Geometridae	Phytophagous	Plants
Lepidoptera	Glyphipterigidae	Phytophagous	Plants
Lepidoptera	Gracillariidae	Phytophagous	Plants
Lepidoptera	Heliodinidae	Phytophagous	Plants
Lepidoptera	Heliozelidae	Phytophagous	Plants
Lepidoptera	Hepialidae	Phytophagous	Soil
Lepidoptera	Hesperiidae	Phytophagous	Plants
Lepidoptera	Heterogynidae	Phytophagous	Plants
Lepidoptera	Incurvariidae	Saprophagous	Soil
Lepidoptera	Lasiocampidae	Phytophagous	Plants
Lepidoptera	Lecithoceridae	Phytophagous	Plants
Lepidoptera	Limacodidae	Phytophagous	Plants
Lepidoptera	Lycaenidae	Phytophagous	Plants
Lepidoptera	Lyonetiidae	Phytophagous	Plants
Lepidoptera	Lypusidae	Phytophagous	Plants
Lepidoptera	Micropterigidae	Saprophagous	Soil
Lepidoptera	Millieridae	Phytophagous	Plants
Lepidoptera	Momphidae	Phytophagous	Plants
Lepidoptera	Nepticulidae	Phytophagous	Plants
Lepidoptera	Noctuidae	Phytophagous	Plants
Lepidoptera	Nolidae	Phytophagous	Plants
Lepidoptera	Notodontidae	Phytophagous	Plants
Lepidoptera	Nymphalidae	Phytophagous	Plants
Lepidoptera	Oecophoridae	Saprophagous	Wood
Lepidoptera	Opostegidae	Phytophagous	Plants
Lepidoptera	Papilionidae	Phytophagous	Plants
Lepidoptera	Peleopodidae	Phytophagous	Plants
Lepidoptera	Pieridae	Phytophagous	Plants
Lepidoptera	Plutellidae	Phytophagous	Plants
Lepidoptera	Praydidae	Phytophagous	Plants
Lepidoptera	Prodoxidae	Phytophagous	Plants
Lepidoptera	Psychidae	Saprophagous	Soil
Lepidoptera	Pterolonchidae	Phytophagous	Plants
Lepidoptera	Pterophoridae	Phytophagous	Plants
Lepidoptera	Pyralidae	Phytophagous	Plants
Lepidoptera	Riodinidae	Phytophagous	Plants
Lepidoptera	Roeslerstammiidae	Phytophagous	Plants
Lepidoptera	Saturniidae	Phytophagous	Plants
Lepidoptera	Schreckensteiniidae	Phytophagous	Plants
Lepidoptera	Scythrididae	Phytophagous	Plants
Lepidoptera	Sesiidae	Phytophagous	Wood
Lepidoptera	Somabrachyidae	Phytophagous	Plants
Lepidoptera	Sphingidae	Phytophagous	Plants
Lepidoptera	Stathmopodidae	Phytophagous	Plants
Lepidoptera	Thyrididae	Phytophagous	Plants
Lepidoptera	Tineidae	Saprophagous	Temporary habitats
Lepidoptera	Tischeriidae	Phytophagous	Plants
Lepidoptera	Tortricidae	Phytophagous	Plants
Lepidoptera	Uraniidae	Phytophagous	Plants
Lepidoptera	Urodidae	Phytophagous	Plants
Lepidoptera	Yponomeutidae	Phytophagous	Plants
Lepidoptera	Ypsolophidae	Phytophagous	Plants
Lepidoptera	Zygaenidae	Phytophagous	Plants
Mecoptera	Bittacidae	Saprophagous	Soil
Mecoptera	Boreidae	Phytophagous	Soil
Mecoptera	Panorpidae	Saprophagous	Soil
Megaloptera	Sialidae	Predator	Water
Microcoryphia	Meinertellidae	Saprophagous	Soil
Neuroptera	Ascalaphidae	Predator	Soil
Neuroptera	Berothidae	Predator	Temporary habitats
Neuroptera	Chrysopidae	Predator	Plants
Neuroptera	Coniopterygidae	Predator	Plants
Neuroptera	Dilaridae	Predator	Wood
Neuroptera	Hemerobiidae	Predator	Plants
Neuroptera	Mantispidae	Predator-parasitoid	Soil
Neuroptera	Myrmeleontidae	Predator	Soil
Neuroptera	Nemopteridae	Predator	Soil
Neuroptera	Nevrorthidae	Predator	Water
Neuroptera	Osmylidae	Predator	Water
Neuroptera	Sisyridae	Predator	Water
Odonata	Aeshnidae	Predator	Water
Odonata	Calopterygidae	Predator	Water
Odonata	Coenagrionidae	Predator	Water
Odonata	Cordulegastridae	Predator	Water
Odonata	Corduliidae	Predator	Water
Odonata	Euphaeidae	Predator	Water
Odonata	Gomphidae	Predator	Water
Odonata	Lestidae	Predator	Water
Odonata	Libellulidae	Predator	Water
Odonata	Macromiidae	Predator	Water
Odonata	Platycnemididae	Predator	Water
Orthoptera	Acrididae	Phytophagous	Plants
Orthoptera	Bradyporidae	Predator	Soil
Orthoptera	Conocephalidae	Phytophagous	Plants
Orthoptera	Gryllidae	Saprophagous	Soil
Orthoptera	Gryllotalpidae	Phytophagous	Soil
Orthoptera	Meconematidae	Phytophagous	Plants
Orthoptera	Mogoplistidae	Saprophagous	Soil
Orthoptera	Myrmecophilidae	Saprophagous	Soil
Orthoptera	Pamphagidae	Phytophagous	Plants
Orthoptera	Phaneropteridae	Phytophagous	Plants
Orthoptera	Pyrgomorphidae	Phytophagous	Plants
Orthoptera	Rhaphidophoridae	Predator	Soil
Orthoptera	Tetrigidae	Phytophagous	Plants
Orthoptera	Tettigoniidae	Predator	Plants
Orthoptera	Tridactylidae	Saprophagous	Plants
Phasmatodea	Bacillidae	Phytophagous	Plants
Phasmatodea	Heteronemiidae	Phytophagous	Plants
Phasmatodea	Phasmatidae	Phytophagous	Plants
Phthiraptera	Bovicoliidae	Parasite	Homeothermic animals
Phthiraptera	Echinophthiriidae	Parasite	Homeothermic animals
Phthiraptera	Enderleinellidae	Parasite	Homeothermic animals
Phthiraptera	Gliricolidae	Parasite	Homeothermic animals
Phthiraptera	Goniodidae	Parasite	Homeothermic animals
Phthiraptera	Gyropidae	Parasite	Homeothermic animals
Phthiraptera	Haematopinidae	Parasite	Homeothermic animals
Phthiraptera	Hoplopleuridae	Parasite	Homeothermic animals
Phthiraptera	Laemobothriidae	Parasite	Homeothermic animals
Phthiraptera	Linognathidae	Parasite	Homeothermic animals
Phthiraptera	Menoponidae	Parasite	Homeothermic animals
Phthiraptera	Pedicinidae	Parasite	Homeothermic animals
Phthiraptera	Pediculidae	Parasite	Homeothermic animals
Phthiraptera	Philopteridae	Parasite	Homeothermic animals
Phthiraptera	Polyplacidae	Parasite	Homeothermic animals
Phthiraptera	Pthiridae	Parasite	Homeothermic animals
Phthiraptera	Ricinidae	Parasite	Homeothermic animals
Phthiraptera	Trichodectidae	Parasite	Homeothermic animals
Phthiraptera	Trimenoponidae	Parasite	Homeothermic animals
Plecoptera	Capniidae	Saprophagous	Water
Plecoptera	Chloroperlidae	Saprophagous	Water
Plecoptera	Leuctridae	Saprophagous	Water
Plecoptera	Nemouridae	Saprophagous	Water
Plecoptera	Perlidae	Saprophagous	Water
Plecoptera	Perlodidae	Predator	Water
Plecoptera	Taeniopterygidae	Saprophagous	Water
Protura	Acerentomidae	Saprophagous	Soil
Protura	Eosentomidae	Saprophagous	Soil
Protura	Hesperentomidae	Saprophagous	Soil
Protura	Protentomidae	Saprophagous	Soil
Psocoptera	Amphientomidae	Saprophagous	Plants
Psocoptera	Amphipsocidae	Saprophagous	Plants
Psocoptera	Asiopsocidae	Saprophagous	Plants
Psocoptera	Caeciliusidae	Saprophagous	Plants
Psocoptera	Ectopsocidae	Saprophagous	Plants
Psocoptera	Elipsocidae	Saprophagous	Plants
Psocoptera	Epipsocidae	Saprophagous	Soil
Psocoptera	Lachesillidae	Saprophagous	Plants
Psocoptera	Lepidopscidae	Saprophagous	Temporary habitats
Psocoptera	Lepidopsocidae	Saprophagous	Plants
Psocoptera	Liposcelididae	Saprophagous	Temporary habitats
Psocoptera	Mesopsocidae	Saprophagous	Plants
Psocoptera	Myopsocidae	Saprophagous	Plants
Psocoptera	Pachytroctidae	Saprophagous	Soil
Psocoptera	Peripsocidae	Saprophagous	Plants
Psocoptera	Philotarsidae	Saprophagous	Plants
Psocoptera	Prionoglarididae	Saprophagous	Soil
Psocoptera	Protroctopsocidae	Saprophagous	Soil
Psocoptera	Pseudocaeciliidae	Saprophagous	Plants
Psocoptera	Psocidae	Saprophagous	Plants
Psocoptera	Psoquillidae	Saprophagous	Soil
Psocoptera	Psyllipsocidae	Saprophagous	Temporary habitats
Psocoptera	Sphaeropsocidae	Saprophagous	Temporary habitats
Psocoptera	Stenopsocidae	Saprophagous	Plants
Psocoptera	Trichopsocidae	Saprophagous	Plants
Psocoptera	Trogiidae	Saprophagous	Temporary habitats
Raphidioptera	Inocelliidae	Predator	Wood
Raphidioptera	Raphidiidae	Predator	Wood
Siphonaptera	Ceratophyllidae	Saprophagous	Soil
Siphonaptera	Coptopsyllidae	Saprophagous	Soil
Siphonaptera	Ctenophthalmidae	Saprophagous	Soil
Siphonaptera	Hystrichopsyllidae	Saprophagous	Soil
Siphonaptera	Ischnopsyllidae	Saprophagous	Soil
Siphonaptera	Pulicidae	Saprophagous	Soil
Siphonaptera	Vermipsyllidae	Saprophagous	Soil
Strepsiptera	Corioxenidae	Phytophage-parasitoid	Plants
Strepsiptera	Elenchidae	Phytophage-parasitoid	Plants
Strepsiptera	Halictophagidae	Phytophage-parasitoid	Plants
Strepsiptera	Mengenillidae	Phytophage-parasitoid	Soil
Strepsiptera	Myrmecolacidae	Phytophage-parasitoid	Soil
Strepsiptera	Stylopidae	Phytophage-parasitoid	Soil
Strepsiptera	Xenidae	Phytophage-parasitoid	Soil
Thysanoptera	Adiheterothripidae	Phytophagous	Plants
Thysanoptera	Aeolothripidae	Predator	Plants
Thysanoptera	Fauriellidae	Phytophagous	Plants
Thysanoptera	Merothripidae	Saprophagous	Plants
Thysanoptera	Phlaeothripidae	Phytophagous	Plants
Thysanoptera	Thripidae	Phytophagous	Plants
Trichoptera	Apataniidae	Saprophagous	Water
Trichoptera	Arctopsychidae	Saprophagous	Water
Trichoptera	Beraeidae	Saprophagous	Water
Trichoptera	Brachycentridae	Saprophagous	Water
Trichoptera	Calamoceratidae	Saprophagous	Water
Trichoptera	Ecnomidae	Saprophagous	Water
Trichoptera	Glossosomatidae	Saprophagous	Water
Trichoptera	Goeridae	Saprophagous	Water
Trichoptera	Helicopsychidae	Saprophagous	Water
Trichoptera	Hydropsychidae	Saprophagous	Water
Trichoptera	Hydroptilidae	Saprophagous	Water
Trichoptera	Lepidostomatidae	Saprophagous	Water
Trichoptera	Leptoceridae	Saprophagous	Water
Trichoptera	Limnephilidae	Saprophagous	Water
Trichoptera	Molannidae	Saprophagous	Water
Trichoptera	Odontoceridae	Saprophagous	Water
Trichoptera	Philopotamidae	Saprophagous	Water
Trichoptera	Phryganeidae	Saprophagous	Water
Trichoptera	Polycentropodidae	Saprophagous	Water
Trichoptera	Psychomyiidae	Saprophagous	Water
Trichoptera	Ptilocolepidae	Saprophagous	Water
Trichoptera	Rhyacophilidae	Predator	Water
Trichoptera	Sericostomatidae	Saprophagous	Water
Trichoptera	Uenoidae	Saprophagous	Water
Zygentoma	Lepismatidae	Saprophagous	Temporary habitats
Zygentoma	Nicoletiidae	Saprophagous	Soil
